# A novel method for characterizing cell-cell interactions at single-cell resolution reveals unique signatures in blood T cell-monocyte complexes during infection

**DOI:** 10.1101/2024.09.20.612103

**Authors:** Ningxin Kang, Ashu Chawla, Hannah Hillman, Rashmi Tippalagama, Cheryl Kim, Zbigniew Mikulski, Grégory Seumois, Pandurangan Vijayanand, Thomas J Scriba, Aruna D De Silva, Angel Balmaseda, Eva Harris, Daniela Weiskopf, Alessandro Sette, Cecilia Lindestam Arlehamn, Bjoern Peters, Julie G Burel

**Affiliations:** Center for Vaccine Innovation, La Jolla Institute for Immunology, CA 92037, United States; Bioinformatics Core, La Jolla Institute for Immunology, CA 92037, United States; Flow Cytometry Core, La Jolla Institute for Immunology, CA 92037, United States; Microscopy Core, La Jolla Institute for Immunology, CA 92037, United States; Center for Autoimmunity and Inflammation, La Jolla Institute for Immunology, CA, United States; Department of Medicine, Division of Infectious Diseases and Global Public Health, University of California San Diego (UCSD), La Jolla, CA 92037, USA; South African Tuberculosis Vaccine Initiative (SATVI), Institute of Infectious Disease and Molecular Medicine, Division of Immunology, Department of Pathology, University of Cape Town, South Africa; Faculty of Medicine, General Sir John Kotelawala Defence University, Sri Lanka; Sustainable Sciences Institute, Managua, Nicaragua; Division of Infectious Diseases and Vaccinology, School of Public Health, University of California Berkeley, Berkeley, CA 94720-3370, USA

## Abstract

Communication between immune cells through direct contact is a critical feature of immune responses. Here, we developed a novel high-throughput method to study the transcriptome and adaptive immune receptor repertoire of single cells forming complexes without needing bioinformatic deconvolution. We found that T cells and monocytes forming complexes in blood during active tuberculosis (TB) and dengue hold unique transcriptomic signatures indicative of TCR/MCH-II immune synapses. Additionally, T cells in complexes showed enrichment for effector phenotypes, imaging and transcriptomic features of active TCR signaling, and increased immune activity at diagnosis compared to after anti-TB therapy. We also found evidence for bidirectional RNA exchange between T cells and monocytes, since complexes were markedly enriched for “dual-expressing” cells (i.e., co-expressing T cell and monocyte genes). Thus, studying immune cell complexes at a single-cell resolution offers novel perspectives on immune synaptic interactions occurring in blood during infection.

**Graphical Abstract:** 
