## Supplementary material for "A novel method for characterizing cell-cell interactions at single-cell resolution reveals unique signatures in blood T cell-monocyte complexes during infection": Table S2: TableS2.xlsx

### Sheet: Table S2A
Table S2A: Genes upregulated in Doublet origin T cells
Gene	Avg_log2FC Doublet/Singlet	p_val_adj
S100A9	1.64762	1.96439e-116
LYZ	1.47926	1.0373e-125
S100A8	1.37685	2.7765e-69
HLA-DRA	1.16598	8.84486e-75
NAMPT	1.05555	2.84789e-82
HLA-DRB1	0.787401	2.27004e-43
CTSS	0.781558	1.83382e-99
SAT1	0.762394	1.91292e-77
AOAH	0.663658	4.52888e-16
CMIP	0.626452	7.40617e-17
UTY	0.6053	1.73863e-07
ZEB2	0.601746	1.29656e-20
PLCB1	0.572314	6.33899e-17
FTH1	0.559259	1.11894e-46
PSAP	0.557783	7.5182e-85
DDX3Y	0.550682	7.63702e-07
ARHGAP26	0.549504	6.57652e-41
CD74	0.540021	4.69602e-49
GZMB	0.525518	1.79609e-05
FGFBP2	0.517871	2.84507e-05
CST7	0.510245	3.13844e-13
KLRB1	0.508802	0.00705812
PLEK	0.495172	5.2483e-11
SRGN	0.486345	2.72925e-37
TNFRSF1B	0.479868	3.37216e-12
HLA-DPA1	0.477295	3.53947e-29
TET2	0.467739	2.98236e-10
EFHD2	0.460315	2.17891e-10
JARID2	0.456905	2.67512e-16
PTPRJ	0.456601	1.57362e-13
FTL	0.4506	3.40627e-36
NEAT1	0.438522	1.85062e-48
QKI	0.436587	1.46596e-24
GSTP1	0.435227	8.77004e-56
SYTL3	0.434332	0.00496747
NPC2	0.428601	7.54306e-28
HLA-DPB1	0.424893	3.70589e-21
RAPGEF1	0.419589	3.48152e-09
B4GALT1	0.389615	0.000294038
NFKBIA	0.376031	4.29306e-18
TKT	0.370883	2.77595e-49
PICALM	0.36958	1.69483e-20
PRF1	0.368558	0.000268299
LYST	0.36724	8.13335e-06
PIK3R1	0.364532	6.4524e-05
RPS4Y1	0.362622	0.00477169
NKG7	0.359717	2.24722e-14
ETV6	0.358517	1.48544e-15
REL	0.357286	9.13197e-07
AGTPBP1	0.351305	2.70808e-12
ATP8A1	0.350171	0.004105
TSPO	0.347196	6.37622e-61
PSME4	0.3464	0.0206745
ATP1B3	0.34588	5.01627e-06
MYO1F	0.345154	1.24453e-07
ANXA2	0.343311	4.4877e-14
SLCO3A1	0.341138	0.000234531
RAB1A	0.340058	3.93214e-09
BRI3	0.339027	4.83083e-46
IQGAP2	0.338522	4.28815e-12
RAB27A	0.332653	0.0066668
CEBPB	0.330566	2.27831e-10
CTSD	0.32883	8.44899e-28
KLRD1	0.32574	0.000761438
IGF2R	0.325002	0.000719923
NFAT5	0.323063	9.94969e-06
SOD2	0.322356	3.60468e-29
CUX1	0.322242	4.16929e-05
SYNE1	0.321764	1.09647e-05
RTN3	0.321222	8.08436e-08
DIAPH2	0.318991	8.19188e-06
PPP3CA	0.318126	2.13743e-09
CHST11	0.317747	5.38327e-12
ATP2B1	0.314824	5.35441e-18
DNAJC1	0.313886	5.19483e-05
MYBL1	0.311769	9.18443e-09
S100A11	0.310196	2.0993e-43
PARP8	0.30803	4.13399e-05
GABARAP	0.307641	7.77524e-59
RAP1GAP2	0.307347	0.00727714
GZMH	0.302787	4.69605e-11
AGTRAP	0.300855	1.44359e-09
ATP6V0B	0.299916	1.52828e-21
EPS15	0.299847	8.43802e-07
GLIPR2	0.294498	6.75795e-09
agg.TCRG	0.294154	0.0319479
ZFAND3	0.291223	1.03944e-10
FBXW7	0.289526	2.68298e-07
FLNA	0.289186	5.24376e-08
PRELID1	0.287066	4.45065e-36
RAB8B	0.285616	0.0249401
STXBP2	0.285	8.89579e-10
SLA	0.283148	0.0267702
INPP5D	0.281727	0.00693747
SPIDR	0.279971	8.44314e-06
PDE4D	0.279021	0.00039807
AHNAK	0.278517	3.77822e-09
RUNX3	0.277174	0.0167767
CREBBP	0.276489	0.00118389
HIST1H1E	0.276277	6.08465e-14
AKIRIN2	0.275624	2.72021e-07
IDI1	0.274785	3.16317e-07
PPP2R5A	0.274482	0.0453176
NFE2L2	0.271916	0.000773825
UTRN	0.271483	2.6365e-18
SCLT1	0.270504	0.0413117
TPM4	0.268921	9.20667e-07
TFDP2	0.268007	0.00284
CYBA	0.264558	7.83833e-18
ATP6V0D1	0.263707	0.0242668
PREX1	0.26328	0.000114918
LITAF	0.262747	0.000885297
CD247	0.260792	1.49462e-06
NCOA2	0.260655	0.00101617
TBC1D22A	0.26036	8.18146e-06
RAC1	0.258245	1.33986e-28
ZBTB1	0.257273	0.00130367
CD63	0.256752	7.58267e-07
DPYD	0.255565	7.62855e-28
GPCPD1	0.255265	5.78471e-14
MGAT1	0.25209	0.0441905
ATXN1	0.250793	8.18899e-05
FYN	0.250536	0.0197227
PAN3	0.249863	1.75295e-09
FBXO11	0.249762	0.0400204
EXOC2	0.249569	0.000193466
PYCARD	0.243584	2.14625e-15
UBL3	0.242148	0.0169791
RAB5IF	0.241903	0.00183982
VMP1	0.241586	3.94877e-06
DUSP1	0.24133	3.08457e-14
SIPA1L1	0.241234	1.21575e-06
ANXA5	0.240413	1.19639e-06
MYO9B	0.239967	4.78841e-06
SYNE2	0.239793	1.33596e-14
SIK3	0.237597	2.06571e-11
ZFAND5	0.236464	3.2224e-08
ITPR2	0.235789	9.6649e-05
CCL5	0.235468	6.25266e-19
DOCK2	0.235001	7.40911e-13
S100A4	0.234918	4.19133e-09
RABGAP1L	0.234408	0.00152505
LGALS1	0.233899	0.0140909
CEMIP2	0.233799	0.000111439
KIAA1109	0.233649	0.000102361
NFKB1	0.233168	2.87945e-08
PIK3R5	0.23088	2.03372e-08
ARF5	0.228188	1.75819e-08
TALDO1	0.227815	3.51856e-19
NAPA	0.225749	0.000409057
ARAP2	0.225471	0.00128072
GSK3B	0.224478	2.99858e-05
NR3C1	0.223181	1.98705e-05
NR4A2	0.223116	0.0260714
MOB1A	0.222198	2.12114e-06
FOSB	0.221745	2.03018e-15
VAMP5	0.221497	2.44558e-13
PKN2	0.221451	0.000713878
GNG2	0.220584	9.88989e-06
STK10	0.220569	1.52678e-11
CD99	0.220032	0.0364503
SH3BGRL3	0.21947	9.9502e-28
DIAPH1	0.219117	4.86158e-05
SBNO1	0.218876	0.000203128
PPP1R15A	0.216886	9.64148e-09
BTBD9	0.21674	0.0192176
AP2S1	0.216166	6.58636e-09
MON2	0.215813	0.00035458
ID2	0.215714	0.00018969
RORA	0.21562	0.00022596
CAST	0.214176	4.94732e-08
ITGB2	0.213727	9.04604e-08
IVNS1ABP	0.213659	0.000162549
LPP	0.213449	8.73094e-06
PARP14	0.212592	0.00662713
MAP3K2	0.211595	7.39572e-07
PAXX	0.211372	0.000103225
GNB2	0.211331	4.72438e-15
LCP1	0.210078	2.26518e-21
SQSTM1	0.209959	2.91932e-05
VASP	0.208075	0.000104826
VPS13B	0.207145	2.09467e-06
FAM49B	0.207113	4.30974e-16
ATP6V0C	0.206196	2.47895e-31
RNF125	0.205911	3.95742e-07
ROCK1	0.204892	3.18255e-13
CASP1	0.204433	0.0151293
EML4	0.201955	3.17385e-09
GAPDH	0.201875	3.53107e-15
OAZ1	0.201866	1.59034e-21
TLN1	0.201866	2.11668e-16
LRBA	0.201477	0.00103981
GUK1	0.201406	2.77612e-08

### Sheet: Table S2B
Table S2B: Genes upregulated in Singlet origin T cells
Gene	avg_log2FC Doublet/Singlet	p_val_adj
RPS8	-0.200011	1.62595e-33
RPL36A	-0.200481	1.01091e-57
SCML4	-0.202757	4.76704e-08
RPL32	-0.202796	8.51228e-41
RPL5	-0.203104	1.56003e-29
RPL30	-0.203694	1.34944e-60
AL138963.4	-0.204128	1.24042e-13
HSPE1	-0.204656	1.14259e-05
RPL31	-0.205604	2.73395e-42
RPS12	-0.206052	3.17932e-37
THEM4	-0.206321	1.39031e-07
RPL28	-0.209472	1.33282e-30
INPP4B	-0.21191	0.0154434
TRAT1	-0.215892	0.00064798
SNHG29	-0.216625	3.31853e-11
UBALD2	-0.217522	0.0385619
GRAMD1A	-0.218685	0.0117537
HSPB1	-0.219495	6.02999e-09
RPS20	-0.22272	1.06957e-40
RPS4X	-0.223716	3.48278e-08
CNN2	-0.224921	0.00581009
RPL22	-0.226186	2.03928e-42
RPS26	-0.227253	3.74862e-88
LINC00861	-0.227496	1.18726e-09
RPL35A	-0.231181	3.10486e-92
RPL34	-0.234164	3.47025e-110
STMN3	-0.236555	7.46215e-10
PCED1B-AS1	-0.237006	5.25754e-12
RPS27	-0.237254	2.87186e-216
EEF1B2	-0.239088	2.62178e-18
ATP6V0E2	-0.242247	1.81905e-07
GIMAP5	-0.243656	1.26161e-06
GIMAP1	-0.251088	1.88685e-05
RPS28	-0.252391	3.00341e-116
IMPDH2	-0.25629	0.029316
DGKA	-0.256722	3.75871e-07
RPL38	-0.257363	3.37641e-72
RPL39	-0.258131	1.07648e-117
RPS21	-0.262107	3.44029e-116
RPL36	-0.268302	3.07496e-84
RPS29	-0.272537	7.94222e-114
SATB1	-0.273505	2.75945e-08
GYPC	-0.278512	4.12413e-08
PRKCA	-0.282795	0.0159544
RCAN3	-0.285001	7.23718e-08
RPL37	-0.285126	2.41643e-137
LDHB	-0.289503	6.33022e-21
PCED1B	-0.290509	2.41649e-05
SNHG5	-0.293395	5.63286e-07
FLT3LG	-0.296119	1.35454e-11
BACH2	-0.324639	8.85638e-07
AC243960.1	-0.333751	2.65797e-11
TESPA1	-0.335353	3.61792e-08
LTB	-0.339332	6.79896e-11
SELL	-0.339993	2.14382e-06
NELL2	-0.343787	0.00243885
NUCB2	-0.353756	2.43433e-08
FHIT	-0.361631	0.0089701
PRKCQ-AS1	-0.36165	2.58117e-05
OXNAD1	-0.364202	9.47735e-08
ITGA6	-0.370532	0.0393351
TCF7	-0.375393	8.78072e-20
TXK	-0.384415	4.58234e-09
NOSIP	-0.386229	9.85939e-09
CD27	-0.392175	1.19992e-12
TRABD2A	-0.419607	5.30655e-11
MAL	-0.426204	5.46518e-15
LDLRAP1	-0.444091	3.7322e-19
PIM2	-0.452728	3.79759e-08
LEF1	-0.484462	1.04422e-26
MYC	-0.492306	2.48074e-07
CCR7	-0.535048	2.07381e-16
