## Supplementary material for "A novel method for characterizing cell-cell interactions at single-cell resolution reveals unique signatures in blood T cell-monocyte complexes during infection": Table S3: TableS3.xlsx

### Sheet: Table S3A
Table S3A: GO terms significantly enriched in singlet origin T cells
Term	Adjusted P-value	Genes
Cytoplasmic Translation (GO:0002181)	3.57769e-28	RPL5;RPL30;RPL32;RPL31;RPS8;RPL34;RPL22;RPL35A;RPS4X;RPS26;RPS28;RPS27;RPS29;RPL36;RPL38;RPS20;RPL37;RPL39;RPL28;RPS21
Macromolecule Biosynthetic Process (GO:0009059)	6.8085e-24	RPL5;RPL30;RPL32;RPL31;RPS8;RPL34;RPL22;RPL35A;RPS4X;EEF1B2;RPS26;RPS28;RPS27;RPS29;RPL36;RPL38;RPS20;RPL37;RPL39;RPL28;RPS21
Peptide Biosynthetic Process (GO:0043043)	1.05064e-23	RPL5;RPL30;RPL32;RPL31;RPS8;RPL34;RPL22;RPL35A;RPS4X;RPS26;RPS28;RPS27;RPS29;RPL36;RPL38;RPS20;RPL37;RPL39;RPL28;RPS21
Translation (GO:0006412)	6.85761e-22	RPL5;RPL30;RPL32;RPL31;RPS8;RPL34;RPL22;RPL35A;RPS4X;EEF1B2;RPS26;RPS28;RPS27;RPS29;RPL36;RPL38;RPS20;RPL37;RPL39;RPL28;RPS21
Gene Expression (GO:0010467)	2.30464e-18	RPL5;RPL30;RPL32;RPL31;RPS8;RPL34;RPL22;RPL35A;RPS4X;RPS26;RPS28;RPS27;RPS29;RPL36;RPL38;RPS20;RPL37;RPL39;RPL28;RPS21
Ribonucleoprotein Complex Biogenesis (GO:0022613)	2.05643e-05	RPS4X;RPL5;RPS28;RPS27;RPS8;RPL35A;RPL38
Ribosome Biogenesis (GO:0042254)	0.00159176	RPS4X;RPL5;RPS28;RPS27;RPS8;RPL35A
Positive Regulation Of Signal Transduction By P53 Class Mediator (GO:1901798)	0.00392552	MYC;RPS20;RPL37
Response To Cytokine (GO:0034097)	0.00541244	SELL;LEF1;CCR7;PRKCA;LDLRAP1
Ribosomal Small Subunit Biogenesis (GO:0042274)	0.0132535	RPS4X;RPS28;RPS27;RPS8
rRNA Metabolic Process (GO:0016072)	0.0163761	RPL5;RPS28;RPS27;RPL35A
Response To Interleukin-4 (GO:0070670)	0.0191317	LEF1;TCF7
ncRNA Processing (GO:0034470)	0.0191317	RPL5;RPS28;RPS27;RPL35A
rRNA Processing (GO:0006364)	0.0191317	RPL5;RPS28;RPS27;RPL35A
Regulation Of Signal Transduction By P53 Class Mediator (GO:1901796)	0.0238688	RPL5;RPS20;RPL37
Ribosome Assembly (GO:0042255)	0.0268402	RPL5;RPS28;RPS27
Cellular Response To Interleukin-4 (GO:0071353)	0.0298499	LEF1;TCF7
Positive Regulation Of T Cell Receptor Signaling Pathway (GO:0050862)	0.0298499	TESPA1;TRAT1
Ribosomal Small Subunit Assembly (GO:0000028)	0.0488497	RPS28;RPS27

### Sheet: Table S3B
Table S3B: GO terms significantly enriched in doublet origin T cells
Term	Category	Adjusted P-value	Genes
Positive Regulation Of Defense Response (GO:0031349)	Defense response	6.198613527082805E-5	PYCARD;NFKBIA;AKIRIN2;LGALS1;CCL5;CASP1;NKG7;CYBA;LCP1;S100A9;S100A8
Positive Regulation Of Response To External Stimulus (GO:0032103)	Response to external stimulus	2.653624475126645E-4	PYCARD;NFKBIA;AKIRIN2;LGALS1;CCL5;CASP1;NKG7;CYBA;LCP1;S100A9;S100A8
Regulation Of I-kappaB kinase/NF-kappaB Signaling (GO:0043122)	NfkB signaling	2.653624475126645E-4	CD74;GSTP1;RORA;LITAF;PYCARD;LGALS1;REL;CASP1;FLNA;S100A4;SQSTM1;GAPDH;HLA-DRB1
Regulation Of T Cell Activation (GO:0050863)	T cell activation	0.00102209	PYCARD;PRELID1;CCL5;HLA-DRA;TNFRSF1B;HLA-DRB1;HLA-DPA1
Positive Regulation Of Leukocyte Cell-Cell Adhesion (GO:1903039)	Cell adhesion	0.00117962	PYCARD;NFAT5;ITGB2;HLA-DRA;HLA-DRB1;HLA-DPA1
Regulation Of Inflammatory Response (GO:0050727)	Inflammatory response	0.00117962	PYCARD;NFKBIA;LGALS1;CCL5;CASP1;NKG7;RORA;AOAH;LCP1;TNFRSF1B;S100A9;S100A8
Antigen Processing And Presentation Of Exogenous Peptide Antigen Via MHC Class II (GO:0019886)	MHC-II Ag presentation	0.00117962	HLA-DRA;CTSD;CTSS;HLA-DRB1;HLA-DPA1
Antigen Processing And Presentation Of Peptide Antigen Via MHC Class II (GO:0002495)	MHC-II Ag presentation	0.00151817	HLA-DRA;CTSD;CTSS;HLA-DRB1;HLA-DPA1
Positive Regulation Of Inflammatory Response (GO:0050729)	Inflammatory response	0.00157225	PYCARD;NFKBIA;LGALS1;CASP1;NKG7;LCP1;S100A9;S100A8
Positive Regulation Of DNA-templated Transcription (GO:0045893)	Transcription	0.00165787	NFAT5;CEBPB;STXBP2;RORA;PIK3R1;NR3C1;LITAF;PPP3CA;NAMPT;MYBL1;NCOA2;CD74;AKIRIN2;CREBBP;ANXA2;TET2;RUNX3;NFKB1;NFKBIA;NR4A2;ZEB2;TFDP2;ID2;REL;PLCB1;SQSTM1;HLA-DRB1;PICALM;NFE2L2
Antigen Processing And Presentation Of Exogenous Peptide Antigen (GO:0002478)	MHC-II Ag presentation	0.00186455	HLA-DRA;CTSD;CTSS;HLA-DRB1;HLA-DPA1
Positive Regulation Of Immune Response (GO:0050778)	Immune response	0.00190131	PYCARD;AKIRIN2;CD74;CCL5;ITGB2;HLA-DRA;HLA-DRB1
Positive Regulation Of Intracellular Signal Transduction (GO:1902533)	Intracellular signal transduction	0.00195568	CD74;NFAT5;ROCK1;PTPRJ;LITAF;PIK3R5;PYCARD;LGALS1;CCL5;REL;CASP1;FLNA;S100A4;S100A9;GAPDH;HLA-DRB1;S100A8
Positive Regulation Of Cytokine Production (GO:0001819)	Cytokine production	0.00195568	CD74;AKIRIN2;RAB1A;CEBPB;PDE4D;RORA;CYBA;PYCARD;CASP1;LCP1;PLCB1;GAPDH;HLA-DPA1
Positive Regulation Of Intracellular Protein Transport (GO:0090316)	Intracellular protein transport	0.00384052	GSK3B;FBXW7;ITGB2;FLNA;GZMB;FYN;PIK3R1;OAZ1
T Cell Receptor Signaling Pathway (GO:0050852)	TCR signaling	0.00424155	PDE4D;INPP5D;PTPRJ;FYN;CD247;HLA-DRB1;HLA-DPA1
Positive Regulation Of Transcription By RNA Polymerase II (GO:0045944)	Transcription	0.00424155	NCOA2;AKIRIN2;NFAT5;CREBBP;CEBPB;ANXA2;STXBP2;TET2;RORA;PIK3R1;NR3C1;LITAF;NFKB1;NFKBIA;NR4A2;PPP3CA;ZEB2;TFDP2;NAMPT;REL;SQSTM1;MYBL1;NFE2L2
Regulation Of Lipid Storage (GO:0010883)	Lipid storage	0.00449533	NFKBIA;FBXW7;LCP1;NFKB1
Cellular Response To Cytokine Stimulus (GO:0071345)	Cytokine signaling	0.00449533	PYCARD;NFKBIA;GSK3B;NFAT5;DUSP1;CCL5;CASP1;PTPRJ;GAPDH;NFKB1;HLA-DPA1;NFE2L2
Vesicle-Mediated Transport (GO:0016192)	Vesicle-mediated transport	0.00449533	NAPA;RAB1A;ANXA2;STXBP2;RAB27A;VPS13B;SYTL3;CCL5;AP2S1;EPS15;SQSTM1;EXOC2;ARF5;PICALM
Positive Regulation Of I-kappaB kinase/NF-kappaB Signaling (GO:0043123)	NfkB signaling	0.00454408	CD74;LGALS1;REL;CASP1;FLNA;S100A4;LITAF;GAPDH;HLA-DRB1
Natural Killer Cell Mediated Immunity (GO:0002228)	Cytotoxicity/NK cell	0.00454408	GZMB;NKG7;KLRD1;LYST
Positive Regulation Of Cell-Matrix Adhesion (GO:0001954)	Cell adhesion	0.0045996	GSK3B;ROCK1;PTPRJ;RAC1;UTRN
Positive Regulation Of Cell-Substrate Junction Organization (GO:0150117)	Cell-Substrate Junction Organization	0.0050044	ROCK1;PTPRJ;PIK3R1;RAC1
Inflammatory Response (GO:0006954)	Inflammatory response	0.00764974	CEBPB;CCL5;ITGB2;REL;CYBA;RAC1;LYZ;S100A9;S100A8;NFKB1
Regulation Of Cytoskeleton Organization (GO:0051493)	Cytoskeleton	0.00855424	DIAPH1;GSK3B;ROCK1;RAC1;IQGAP2;S100A9;S100A8
Cortical Cytoskeleton Organization (GO:0030865)	Cytoskeleton	0.00855424	ROCK1;PLEK;RAC1;LCP1
Regulation Of CD4-positive, Alpha-Beta T Cell Differentiation (GO:0043370)	CD4 T cell differentiation	0.00917446	HLA-DRA;RUNX3;HLA-DRB1
Positive Regulation Of Endopeptidase Activity (GO:0010950)	Endopeptidase activity	0.00996829	PYCARD;PRELID1;FYN;PICALM
Defense Response To Bacterium (GO:0042742)	Defense response	0.00996829	PYCARD;AKIRIN2;RAB1A;CEBPB;CASP1;LYZ;LYST;S100A9;S100A8
Regulation Of Focal Adhesion Assembly (GO:0051893)	Cell adhesion	0.00996829	ROCK1;PTPRJ;FYN;RAC1;TLN1
Regulation Of Lipid Metabolic Process (GO:0019216)	Lipid metabolism	0.00996829	NCOA2;NPC2;ID2;PSAP;RORA
Positive Regulation By Symbiont Of Entry Into Host (GO:0075294)	Viral entry into host cell	0.010002401879225863	CD74;LGALS1;HLA-DRB1
Positive Regulation Of Viral Entry Into Host Cell (GO:0046598)	Viral entry into host cell	0.010002401879225863	CD74;LGALS1;HLA-DRB1
Immunoglobulin Mediated Immune Response (GO:0016064)	Ig immune response	0.010074178461909208	CD74;HLA-DRA;HLA-DRB1;HLA-DPA1
Actin Filament Polymerization (GO:0030041)	Cytoskeleton	0.011160959279509216	PREX1;DIAPH1;DIAPH2;RAC1
NIK/NF-kappaB Signaling (GO:0038061)	NfkB signaling	0.012317529149535173	NFKBIA;CREBBP;REL;NFKB1
Positive Regulation Of Phagocytosis (GO:0050766)	Phagocytosis	0.013834941739964834	PYCARD;RAB27A;PTPRJ;CYBA;DOCK2
MHC Class II Protein Complex Assembly (GO:0002399)	MHC-II Ag presentation	0.013868132405079796	HLA-DRA;HLA-DRB1;HLA-DPA1
Peptide Antigen Assembly With MHC Class II Protein Complex (GO:0002503)	MHC-II Ag presentation	0.013868132405079796	HLA-DRA;HLA-DRB1;HLA-DPA1
Positive Regulation Of Hydrolase Activity (GO:0051345)	Hydrolase activity	0.0144444	PREX1;GSK3B;ROCK1;CCL5;PSAP;RAPGEF1;CTSS;PICALM
Antigen Receptor-Mediated Signaling Pathway (GO:0050851)	Ag-receptor mediated signaling	0.014497932199010044	INPP5D;PDE4D;PTPRJ;FYN;CD247;HLA-DRB1;HLA-DPA1
Cellular Response To Lipid (GO:0071396)	Lipid metabolism	0.0166455	PYCARD;GSK3B;GSTP1;CASP1;RORA;LCP1;NR3C1;TNFRSF1B;NFKB1
Regulation Of Cell-Matrix Adhesion (GO:0001952)	Cell adhesion	0.0173812	GSK3B;ROCK1;FYN;TLN1;UTRN
Negative Regulation Of Gene Expression (GO:0010629)	Transcription	0.0181924	SRGN;GSK3B;FBXW7;ID2;REL;GZMB;ATP2B1;PARP14;GAPDH;NFKB1;PICALM
Regulation Of Autophagy (GO:0010506)	Autophagy	0.0232047	GSK3B;ATP6V0B;ROCK1;FBXW7;PSAP;ATP6V0D1;ATP6V0C;SQSTM1;GAPDH
Positive Regulation Of Myeloid Leukocyte Differentiation (GO:0002763)	Myeloid cell differentiation	0.0232047	PPP3CA;CD74;ID2;HLA-DRB1
Positive Regulation Of T Cell Activation (GO:0050870)	T cell activation	0.023372864369771557	PYCARD;CCL5;ZBTB1;HLA-DRA;HLA-DRB1;HLA-DPA1
Negative Regulation Of Amyloid Precursor Protein Catabolic Process (GO:1902992)	Amyloid Precursor Protein catabolism	0.023699792199582802	RTN3;ROCK1;PICALM
Peptide Antigen Assembly With MHC Protein Complex (GO:0002501)	MHC-II Ag presentation	0.023699792199582802	HLA-DRA;HLA-DRB1;HLA-DPA1
Positive Regulation Of Focal Adhesion Assembly (GO:0051894)	Cell adhesion	0.023699792199582802	ROCK1;PTPRJ;RAC1
Cellular Response To Organic Cyclic Compound (GO:0071407)	Organic cyclic compound (cellular response)	0.0248264	DIAPH1;GNG2;CCL5;RAPGEF1;RORA;NR3C1;SPIDR
Negative Regulation Of Inflammatory Response (GO:0050728)	Inflammatory response	0.0248264	GSTP1;RORA;FYN;AOAH;TNFRSF1B;HLA-DRB1
Cellular Response To Lectin (GO:1990858)	Lectin signaling	0.0248264	CREBBP;FYN;KLRD1
Cortical Actin Cytoskeleton Organization (GO:0030866)	Cytoskeleton	0.0248264	ROCK1;PLEK;LCP1
Stimulatory C-type Lectin Receptor Signaling Pathway (GO:0002223)	Lectin signaling	0.0248264	CREBBP;FYN;KLRD1
Immunoglobulin Production Involved In Immunoglobulin-Mediated Immune Response (GO:0002381)	Ig immune response	0.0248264	HLA-DRA;HLA-DRB1;HLA-DPA1
Regulation Of Cellular Component Size (GO:0032535)	Cellular component size	0.0248264	PPP1R15A;RAP1GAP2;RAC1;PICALM
Positive Regulation Of Interleukin-6 Production (GO:0032755)	IL-6 production	0.0259479	PYCARD;AKIRIN2;CD74;CYBA;LCP1
Negative Regulation Of Phosphoprotein Phosphatase Activity (GO:0032515)	Phosphatase Activity	0.0259479	PPP1R15A;GSK3B;ROCK1
Regulation Of T Cell Proliferation (GO:0042129)	T cell proliferation	0.0259479	CEBPB;CCL5;TNFRSF1B;HLA-DRB1;HLA-DPA1
Response To Lipopolysaccharide (GO:0032496)	LPS signaling	0.0259479	PYCARD;GSTP1;CASP1;TNFRSF1B;S100A9;S100A8;NFKB1
Glycolipid Transport (GO:0046836)	Glycolipid Transpor	0.0259479	NPC2;PSAP
Zymogen Inhibition (GO:0097341)	Zymogen Inhibition	0.0259479	CAST;CST7
Positive Regulation Of CD4-positive, CD25-positive, Alpha-Beta Regulatory T Cell Differentiation (GO:0032831)	CD4 T cell differentiation	0.0259479	HLA-DRA;HLA-DRB1
I-kappaB kinase/NF-kappaB Signaling (GO:0007249)	NfkB signaling	0.0259479	NFKBIA;ROCK1;REL;NFKB1
Epithelial Cell Migration (GO:0010631)	Epithelial cell migration	0.027128018830354542	ZEB2;ROCK1;PKN2;S100A9
Homotypic Cell-Cell Adhesion (GO:0034109)	Cell adhesion	0.027128018830354542	PLEK;FLNA;TLN1;CD99
Positive Regulation Of Protein Localization To Membrane (GO:1905477)	Protein localization to membrane	0.027128018830354542	ITGB2;GZMB;FYN;PIK3R1;SQSTM1
Regulation Of Cell-Substrate Junction Assembly (GO:0090109)	Cell-Substrate Junction Organization	0.0275504	ROCK1;FYN;TLN1
Response To Type II Interferon (GO:0034341)	IFN signaling	0.027904339439809148	CD74;CCL5;CASP1;GAPDH;HLA-DPA1
Positive Regulation Of Lymphocyte Activation (GO:0051251)	Lymphocyte activation	0.028050343727221542	PYCARD;HLA-DRA;HLA-DRB1;HLA-DPA1
Positive Regulation Of Reactive Oxygen Species Metabolic Process (GO:2000379)	ROS metabolism	0.029563356569847137	GSTP1;ITGB2;RAB27A;CYBA
Positive Regulation Of Phosphatase Activity (GO:0010922)	Phosphatase Activity	0.029563356569847137	PPP1R15A;ROCK1;PLEK
Positive Regulation Of Viral Life Cycle (GO:1903902)	Viral life cycle	0.029563356569847137	CD74;LGALS1;HLA-DRB1
Regulation Of Cytokine Production (GO:0001817)	Cytokine production	0.029611274586696296	SRGN;ZBTB1;ATP2B1;TNFRSF1B;LITAF;GAPDH;HLA-DRB1
Cellular Response To Lipopolysaccharide (GO:0071222)	LPS signaling	0.029647904144543102	PYCARD;GSTP1;CCL5;CASP1;TNFRSF1B;NFKB1
Regulation Of Gene Expression (GO:0010468)	Transcription	0.029647904144543102	NCOA2;CD74;GSK3B;CREBBP;CEBPB;AHNAK;ROCK1;FBXW7;ZBTB1;RAB27A;RORA;PARP14;NR3C1;RUNX3;LITAF;NFKB1;SBNO1;ID2;REL;UTY;PICALM;NFE2L2
Regulation Of Cellular Response To Insulin Stimulus (GO:1900076)	Insulin signaling	0.029647904144543102	NCOA2;ATP2B1
Regulation Of Phospholipid Transport (GO:2001138)	Lipid transport	0.029647904144543102	PRELID1;TSPO
Intracellular Sequestering Of Iron Ion (GO:0006880)	Iron ion homeostasis	0.029647904144543102	FTH1;FTL
Macropinocytosis (GO:0044351)	Pinocytosis	0.029647904144543102	PYCARD;DOCK2
Regulation Of T-helper Cell Differentiation (GO:0045622)	CD4 T cell differentiation	0.029647904144543102	HLA-DRA;HLA-DRB1
Negative Regulation Of Oxidative Stress-Induced Cell Death (GO:1903202)	ROS signaling	0.029647904144543102	FYN;SOD2;NFE2L2
Positive Regulation Of Neutrophil Migration (GO:1902624)	Neutrophil migration	0.029647904144543102	CD74;RAC1;CD99
Intracellular Iron Ion Homeostasis (GO:0006879)	Iron ion homeostasis	0.029647904144543102	FTH1;ATP6V0D1;FTL;PICALM
Natural Killer Cell Mediated Cytotoxicity (GO:0042267)	Cytotoxicity/NK cell	0.033023926735737445	GZMB;NKG7;LYST
Actin Polymerization Or Depolymerization (GO:0008154)	Cytoskeleton	0.0354821	PREX1;DIAPH1;DIAPH2;RAC1
Endosome Organization (GO:0007032)	Endosome	0.0354821	ATP6V0B;RAB27A;ATP6V0C;SQSTM1
Apoptotic Process (GO:0006915)	Apoptosis	0.0354821	PYCARD;NFKBIA;PPP1R15A;ITGB2;PRF1;GZMB;GAPDH;GZMH
Regulation Of Cell Size (GO:0008361)	Regulation of cell size	0.0356244	RAP1GAP2;PLEK;RAC1
Transmembrane Receptor Protein Tyrosine Kinase Signaling Pathway (GO:0007169)	Protein Tyrosine Kinase Signaling Pathway	0.0365699	GSK3B;SIPA1L1;NAMPT;RAPGEF1;PTPRJ;FYN;PIK3R1;RAC1;PLCB1
Inhibition Of Cysteine-Type Endopeptidase Activity (GO:0097340)	Endopeptidase activity	0.0365699	CAST;CST7
Leukocyte Aggregation (GO:0070486)	Leukocyte aggregation	0.0365699	S100A9;S100A8
Positive Regulation Of CD4-positive, Alpha-Beta T Cell Differentiation (GO:0043372)	CD4 T cell differentiation	0.0365699	HLA-DRA;HLA-DRB1
Regulation Of CD4-positive, Alpha-Beta T Cell Activation (GO:2000514)	CD4 T cell activation	0.0365699	HLA-DRA;HLA-DRB1
Negative Regulation Of Receptor-Mediated Endocytosis (GO:0048261)	Receptor-Mediated Endocytosis	0.037130730914785255	ANXA2;RAC1;PICALM
Regulation Of Actin Filament Bundle Assembly (GO:0032231)	Cytoskeleton	0.037130730914785255	ROCK1;PLEK;RAC1
Positive Regulation Of GTPase Activity (GO:0043547)	GTPase activity	0.0378051	RAP1GAP2;PREX1;GSK3B;SIPA1L1;CCL5;RAPGEF1;TBC1D22A;PICALM
Cellular Response To Oxygen-Containing Compound (GO:1901701)	Oxygen compound signaling	0.0378051	PYCARD;GSK3B;GNG2;GSTP1;RAPGEF1;CASP1;RORA;LCP1;TNFRSF1B;SQSTM1;NFKB1
Negative Regulation Of Cellular Biosynthetic Process (GO:0031327)	Cellular Biosynthetic Process	0.039464	FBXW7;PLEK;GZMB;FYN;GAPDH;NFKB1
Vesicle Organization (GO:0016050)	Vesicle Organization	0.039464	SRGN;ANXA2;SQSTM1;EPS15;PICALM
Myeloid Cell Development (GO:0061515)	Myeloid cell differentiation	0.039464	CEBPB;ANXA2;FLNA
Negative Regulation Of Macromolecule Metabolic Process (GO:0010605)	Macromolecule Metabolism	0.040021541655941184	GSK3B;FBXW7;ID2;REL;PARP14;NFKB1;PICALM
Regulation Of Neuron Death (GO:1901214)	Neuron death	0.0414723	ITGB2;FYN;TNFRSF1B;PICALM
Regulation Of Phagocytosis (GO:0050764)	Phagocytosis	0.0414723	PYCARD;RAB27A;CYBA;DOCK2
Cellular Response To Osmotic Stress (GO:0071470)	Osmotic stress	0.0414723	PYCARD;NFAT5;CASP1
Establishment Of Endothelial Barrier (GO:0061028)	Endothelial barrier	0.0414723	RAB1A;PDE4D;RAPGEF1
Pyroptosis (GO:0070269)	Pyroptosis	0.0414723	PYCARD;CASP1;GZMB
Positive Regulation Of Memory T Cell Differentiation (GO:0043382)	Memory T cell differentiation	0.0419032	HLA-DRA;HLA-DRB1
Pyrimidine-Containing Compound Catabolic Process (GO:0072529)	Pyrimidine-Containing Compound Catabolism	0.0419032	DPYD;TET2
Negative Regulation Of Macromolecule Biosynthetic Process (GO:0010558)	Macromolecule Biosynthesis	0.043476931015297704	GSK3B;GSTP1;TSPO;GZMB;GAPDH
Defense Response To Fungus (GO:0050832)	Defense response	0.0439171	GAPDH;S100A9;S100A8
Vacuolar Acidification (GO:0007035)	Vacuolar Acidification	0.0439171	ATP6V0B;ATP6V0D1;ATP6V0C
Regulation Of Organelle Organization (GO:0033043)	Organelle Organization	0.046223233130415424	DIAPH1;ZEB2;S100A9;SQSTM1;S100A8
Regulation Of Macrophage Derived Foam Cell Differentiation (GO:0010743)	Myeloid cell differentiation	0.046711005021714797	NFKBIA;LCP1;NFKB1
Innate Immune Response Activating Cell Surface Receptor Signaling Pathway (GO:0002220)	Innate immune response	0.046711005021714797	CREBBP;FYN;KLRD1
Hemopoiesis (GO:0030097)	Hemopoiesis	0.046711005021714797	CEBPB;PLEK;TET2;RUNX3;ETV6
Positive Regulation Of Apoptotic Signaling Pathway (GO:2001235)	Apoptosis	0.046711005021714797	PYCARD;S100A9;CTSS;S100A8
Negative Regulation Of Protein Metabolic Process (GO:0051248)	protein metabolism	0.046711005021714797	DNAJC1;ROCK1;FLNA;GZMB;GAPDH;NFKB1
Golgi Lumen Acidification (GO:0061795)	Vacuolar Acidification	0.046711005021714797	ATP6V0B;ATP6V0C
Regulation Of Memory T Cell Differentiation (GO:0043380)	Memory T cell differentiation	0.046711005021714797	HLA-DRA;HLA-DRB1
Negative Regulation Of Transcription By RNA Polymerase I (GO:0016479)	Transcription	0.046711005021714797	CREBBP;FLNA
Peptidyl-Cysteine Modification (GO:0018198)	Peptidyl-Cysteine Modification	0.046711005021714797	S100A9;S100A8
Pinocytosis (GO:0006907)	Pinocytosis	0.046711005021714797	PYCARD;DOCK2
Positive Regulation Of T Cell Apoptotic Process (GO:0070234)	T cell apoptosis	0.046711005021714797	PRELID1;CCL5
Positive Regulation Of Monocyte Differentiation (GO:0045657)	Myeloid cell differentiation	0.046711005021714797	CD74;HLA-DRB1
Protein Polymerization (GO:0051258)	Protein polymerization	0.046711005021714797	PREX1;DIAPH1;DIAPH2;RAC1
Positive Regulation Of MAPK Cascade (GO:0043410)	MAPK signaling	0.046711005021714797	PYCARD;CD74;ROCK1;GLIPR2;FBXW7;CCL5;PTPRJ;HLA-DRB1;PIK3R5
Leukocyte Cell-Cell Adhesion (GO:0007159)	Cell adhesion	0.046711005021714797	ROCK1;CCL5;ITGB2
Positive Regulation Of Cysteine-Type Endopeptidase Activity (GO:2001056)	Endopeptidase activity	0.0483636	PYCARD;CASP1;FYN;CTSD
Protein Transport (GO:0015031)	Protein transport	0.0488956	NAPA;VMP1;CD74;RAB1A;STXBP2;PRF1;VAMP5;ARF5;RAB8B
Intracellular pH Reduction (GO:0051452)	Intracellular pH reduction	0.0496366	ATP6V0B;ATP6V0D1;ATP6V0C
Autophagosome Assembly (GO:0000045)	Autophagy	0.0496366	VMP1;RAB1A;LRBA;GABARAP
Positive Regulation Of T Cell Proliferation (GO:0042102)	T cell proliferation	0.0496366	PYCARD;PPP3CA;CCL5;HLA-DPA1
