## Supplementary material for "A novel method for characterizing cell-cell interactions at single-cell resolution reveals unique signatures in blood T cell-monocyte complexes during infection": Table S4: TableS4.xlsx

### Sheet: res.0.8.top_50_Markers
Table S4: Top 50 marker genes for T cell clusters
Cluster	Gene	Avg_log2FC	Adjusted p value
0	TRAT1	0.580243	1.31616e-68
0	RETREG1	0.585118	1.24443e-60
0	CERS6	0.591737	5.48126e-70
0	LINC01550	0.704507	7.82797e-81
0	CSGALNACT1	0.701551	1.82952e-100
0	PRKCQ-AS1	0.672796	2.4187e-109
0	SATB1-AS1	0.728313	7.55328e-82
0	CHMP7	0.70402	5.49669e-79
0	PIK3IP1	0.658265	2.56208e-127
0	EIF2S3	0.6249	1.87508e-105
0	FAM117B	0.571932	1.91081e-55
0	MLLT3	0.627682	8.03021e-80
0	OXNAD1	0.789528	3.28586e-174
0	SATB1	0.79418	9.46418e-140
0	MARCKSL1	0.692079	2.0866e-68
0	CAMK4	0.574844	3.16581e-144
0	TSHZ2	0.721249	1.75556e-151
0	RGS10	0.725425	3.59935e-153
0	MAML2	0.635166	1.53308e-153
0	RPS3A	0.591802	0
0	PLCL1	0.86567	1.30371e-176
0	CHRM3-AS2	0.920301	4.97151e-149
0	SNHG29	0.692648	4.77599e-261
0	TRABD2A	1.01796	4.87715e-235
0	CD27	0.640451	8.91715e-139
0	ACTN1	0.903934	4.53413e-179
0	FOXP1	0.585753	1.89058e-178
0	EEF1B2	0.59897	0
0	BACH2	1.0735	0
0	CCR7	1.14053	0
0	FHIT	1.66743	0
0	MAL	0.894894	1.56429e-262
0	LTB	0.559719	8.51774e-273
0	RPS4X	0.630173	0
0	TMIGD2	0.898056	4.98685e-151
0	TXK	0.667309	3.78825e-116
0	RPS5	0.59011	0
0	LEF1	1.08427	0
0	TCF7	0.952601	0
0	LDHB	0.627778	1.81283e-280
0	SARAF	0.581065	0
0	RCAN3	0.729865	2.93438e-137
0	RPS13	0.641732	0
0	IL6ST	0.948863	1.13531e-220
0	ABLIM1	0.661696	5.79764e-122
0	ARMH1	0.640901	8.45806e-74
0	NOSIP	0.875333	0
0	ITGA6	0.841975	4.27851e-149
0	SELL	0.970956	0
0	LINC00861	0.565161	9.21291e-77
1	PIM1	0.801	6.48478e-161
1	PIM2	0.767674	4.97798e-160
1	RETREG1	0.917857	2.51607e-175
1	UBALD2	0.772871	9.45506e-195
1	LINC01550	0.959623	8.29553e-169
1	SNHG5	0.755803	5.85903e-112
1	PRKCQ-AS1	0.863445	1.1537e-198
1	PLCL1	0.817431	9.62658e-205
1	RCAN3	0.80651	6.10877e-209
1	AL138963.4	0.807181	4.40665e-46
1	TSHZ2	1.53371	0
1	TRABD2A	1.18016	0
1	RPS4Y1	1.65054	0
1	RPS26	1.0287	0
1	TMIGD2	1.04988	9.93298e-223
1	RAPGEF6	0.865737	6.90899e-228
1	SOCS3	1.52011	0
1	PDK1	1.11832	2.69307e-232
1	MAL	1.05406	0
1	CMTM8	0.811439	1.06616e-117
1	CCR7	1.60494	0
1	SELL	1.10903	0
1	PCED1B	0.848763	8.01888e-186
1	ITGA6	1.24304	0
1	CHRM3-AS2	1.2978	0
1	LEF1	1.17028	0
1	RNF157	0.895157	1.09403e-129
1	CITED4	0.982767	2.63399e-168
1	PIK3IP1	0.869947	1.08364e-268
1	IL6ST	1.14648	0
1	SUSD3	0.817676	6.41139e-139
1	MYC	1.24844	0
1	GAS5	0.825673	0
1	ACTN1	1.04421	1.88822e-249
1	NOSIP	0.916226	0
1	RGS10	0.790264	1.1247e-224
1	TXK	0.864067	1.43405e-215
1	FHIT	1.50842	0
1	BEX3	0.940336	1.14616e-158
1	LDLRAP1	1.02511	8.55832e-242
1	EPHX2	0.983467	1.68798e-177
1	TCF7	1.12094	0
1	CD4	0.765602	6.33992e-132
1	SNHG32	0.8914	2.0403e-202
1	ADTRP	1.62142	0
1	SNX9	0.78632	3.58927e-142
1	DDX3Y	0.911206	1.29529e-197
1	BACH2	0.811406	1.17622e-286
1	LEF1-AS1	1.06535	2.495e-197
1	SATB1	0.819381	3.34993e-183
2	CX3CR1	1.7996	0
2	MXRA7	1.21556	3.97161e-274
2	HLA-DPB1	1.1595	0
2	CD8B	1.13943	0
2	ABI3	1.0698	1.56225e-227
2	C1orf21	1.2848	0
2	ZNF683	2.18803	0
2	HCST	1.0674	0
2	CCL5	1.70236	0
2	CD99	1.1086	0
2	PLEK	1.42649	0
2	MATK	1.19722	0
2	CD8A	1.68892	0
2	PRSS23	1.813	0
2	HLA-DPA1	1.0962	0
2	AC243829.2	1.24966	1.30329e-278
2	S1PR5	1.25291	0
2	KLRG1	1.30383	0
2	ASCL2	1.21178	2.10252e-258
2	TBX21	1.53268	0
2	PRF1	1.56901	0
2	KLRK1	1.17841	0
2	CLIC3	1.37486	0
2	APOBEC3G	1.23786	0
2	C12orf75	1.51431	0
2	S100A4	1.08544	0
2	GZMA	1.86581	0
2	SPON2	1.57654	0
2	GNLY	2.52846	0
2	KLRD1	1.70614	0
2	FCRL6	1.51961	0
2	CST7	1.56982	0
2	agg.TCRG	1.06886	0
2	GZMH	2.38403	0
2	CTSW	1.54857	0
2	EFHD2	1.55461	0
2	ADGRG1	1.6543	0
2	NKG7	1.97663	0
2	LGALS1	1.43603	0
2	FCGR3A	1.26229	0
2	LINC02384	1.23394	6.44473e-284
2	HOPX	1.45211	0
2	TGFBR3	1.34051	0
2	ADRB2	1.22976	5.18783e-288
2	ZEB2	1.23581	0
2	FGFBP2	2.32183	0
2	CTSC	1.24038	0
2	GZMB	1.77017	0
2	TPST2	1.06317	7.36552e-247
2	CCL4	1.44237	0
3	CLIC3	1.13937	3.81031e-185
3	LINC02384	1.32235	4.28603e-283
3	SLAMF7	1.06994	3.6007e-183
3	FGFBP2	2.04667	0
3	APMAP	1.18684	0
3	HLA-DPB1	1.26773	0
3	CD8A	1.68868	0
3	PRF1	1.54806	0
3	ZNF683	1.17446	5.41411e-198
3	KLRG1	1.08656	6.30086e-277
3	CX3CR1	1.707	0
3	NKG7	1.93342	0
3	AOAH	1.33501	0
3	CD8B	1.14123	0
3	F2R	1.07425	3.47903e-200
3	EFHD2	1.34249	0
3	GZMA	1.56994	0
3	AC243829.2	2.04927	0
3	TTC38	1.22333	1.05055e-244
3	agg.TCRG	1.09587	0
3	CCL5	1.57881	0
3	CCL4L2	1.7365	0
3	GZMB	1.74773	0
3	TGFBR3	1.28769	0
3	GZMM	1.13186	0
3	KLRD1	1.36863	0
3	S1PR5	1.46597	0
3	C1orf21	1.46918	0
3	PLEK	1.60768	0
3	ADGRG1	1.54482	0
3	TBX21	1.34333	0
3	METRNL	1.40714	4.9294e-254
3	SYNE1	1.14496	0
3	FCRL6	1.58695	0
3	SH2D2A	1.13142	3.57259e-211
3	HLA-DPA1	1.21792	0
3	GZMH	1.98369	0
3	PYHIN1	1.23987	0
3	ZEB2	1.51441	0
3	CTSC	1.17573	1.46819e-287
3	CST7	1.84732	0
3	CCL4	2.04846	0
3	SPON2	1.40738	0
3	PRSS23	1.26095	2.38737e-302
3	KLRC4	1.10211	7.68191e-165
3	ABI3	1.21842	7.1386e-252
3	ASCL2	1.29342	9.19005e-238
3	CHST12	1.07543	3.3323e-202
3	CMC1	1.35422	5.93051e-143
3	APOBEC3G	1.06801	3.32286e-190
4	CARS	0.986988	8.56121e-133
4	LINC02446	2.57184	0
4	ARMH1	1.40345	0
4	PIK3IP1	0.832873	1.18154e-228
4	FAM117B	1.07822	9.05012e-214
4	KLRK1	1.05701	0
4	TRABD2A	1.1539	0
4	LEF1	1.10299	0
4	GAS5	0.851234	0
4	PECAM1	1.28836	0
4	OXNAD1	1.15265	0
4	CCR7	1.37656	0
4	LRRN3	1.6272	0
4	LDLRAP1	1.08272	3.88246e-253
4	NOSIP	0.857551	0
4	TCF7	0.785224	2.10235e-279
4	ABLIM1	0.985636	3.29615e-260
4	TGFBR2	0.971233	3.18856e-241
4	RGS10	1.00046	0
4	NUCB2	1.28914	0
4	PDE3B	0.814822	1.94403e-233
4	BACH2	1.40418	0
4	S100B	2.96738	0
4	CD55	0.945795	6.70357e-235
4	NELL2	2.11663	0
4	CD27	0.976873	0
4	ACTN1	1.65021	0
4	YBX3	1.03761	2.30183e-187
4	SNHG8	0.781163	4.34318e-146
4	CD8B	2.20511	0
4	NT5E	1.82942	0
4	NAA16	0.976014	2.40476e-156
4	PASK	0.964482	2.12215e-174
4	SATB1	0.764149	1.51219e-154
4	TMIGD2	1.0625	1.00569e-205
4	CRTAM	1.102	1.42961e-236
4	PRKCQ-AS1	0.885643	2.19812e-206
4	APBA2	1.26315	0
4	CERS6	0.831924	4.97893e-126
4	SPINT2	1.06989	2.39699e-200
4	SELL	0.898374	0
4	MYC	0.813824	6.41053e-174
4	SNHG32	0.81905	7.87891e-163
4	SIRPG	0.780275	4.66219e-104
4	RCAN3	0.787355	4.35687e-177
4	SERINC5	0.766199	5.62887e-174
4	ANTKMT	0.828925	2.60792e-93
4	TXK	0.955622	2.01549e-220
4	RUNX2	0.765872	1.59104e-88
4	TTN	0.785377	3.73428e-111
5	NCAM1	1.91124	0
5	CCL4L2	1.56929	0
5	KLRC4	1.52802	0
5	FCRL6	1.8461	0
5	ZEB2	1.54504	0
5	HOPX	2.05798	0
5	KLRC3	2.00634	0
5	KLRD1	2.3237	0
5	CEP78	1.47959	0
5	OSBPL5	1.563	0
5	AC093865.1	1.74199	0
5	KIR3DL2	2.17938	0
5	NKG7	1.99458	0
5	GZMH	1.74928	0
5	KIR3DL1	3.28747	0
5	TBX21	1.69471	0
5	agg.TCRD	3.60811	0
5	METRNL	1.73541	0
5	MATK	1.44261	0
5	S1PR5	1.82724	0
5	agg.TCRG	2.1067	0
5	CCL5	1.88104	0
5	ADGRG1	1.92386	0
5	ASCL2	1.4069	0
5	ZNF683	1.46296	9.41591e-301
5	GNLY	3.29338	0
5	AOAH	1.98125	0
5	TYROBP	1.98552	0
5	CCL4	1.54106	0
5	PRSS23	1.64644	0
5	C1orf21	1.65218	0
5	KLRC2	3.46776	0
5	CLIC3	1.58876	0
5	RHOC	1.42845	0
5	FGFBP2	1.64425	0
5	KLRF1	2.23099	0
5	SPON2	1.54927	8.53267e-282
5	PRF1	2.21628	0
5	EFHD2	1.76804	0
5	CD300A	1.53037	0
5	FCGR3A	2.78928	0
5	CST7	1.92326	0
5	APOBEC3G	1.40086	0
5	CD63	1.45665	0
5	NCR3	1.44374	0
5	CTSW	1.85585	0
5	GZMB	2.6078	0
5	CX3CR1	1.56821	0
5	IKZF2	2.17147	0
5	TTC38	1.76621	0
6	CAPG	1.44998	0
6	GPR183	0.821	6.81855e-104
6	AC079793.1	0.726414	1.02223e-75
6	ERN1	0.726025	8.55844e-95
6	CD40LG	0.985428	2.88633e-144
6	LTB	0.823452	9.64423e-285
6	ANXA2	0.939024	2.57146e-189
6	IL7R	0.778306	2.22363e-268
6	ANXA1	0.976294	0
6	CRIP2	1.52991	0
6	GSTK1	0.801914	7.88114e-249
6	SLC2A3	0.759254	1.1367e-114
6	INPP4B	0.911392	6.92611e-250
6	CRIP1	1.08879	8.37132e-281
6	COTL1	0.963253	2.87367e-257
6	TRADD	1.13989	1.22473e-264
6	LMNA	1.70182	0
6	RNF214	0.890195	3.69393e-107
6	TIMP1	1.0003	5.28746e-206
6	ADAM19	1.32347	1.81686e-292
6	ALOX5AP	0.793773	1.43157e-132
6	CD82	1.5032	0
6	FXYD5	0.809107	0
6	GLIPR1	0.887919	7.59613e-131
6	PI16	1.60665	0
6	S100A10	0.83158	6.40057e-257
6	TIAM1	1.1707	3.50313e-197
6	GATA3	1.48116	3.68302e-284
6	TNFRSF4	1.19531	1.96001e-226
6	LPAR6	1.02916	1.40596e-109
6	CCR4	1.67072	0
6	LGALS1	0.88089	8.2593e-126
6	PLP2	1.36384	0
6	TNFSF10	0.992366	7.47822e-144
6	TXN	0.744195	8.61352e-98
6	LINC02273	0.765432	3.16602e-81
6	AL133415.1	1.00518	6.29938e-113
6	ITGB1	1.01169	1.13801e-275
6	MFHAS1	0.981406	1.1328e-137
6	SNED1	1.34277	1.40227e-192
6	NIBAN1	0.723011	2.32593e-94
6	CCDC167	0.882317	6.31522e-105
6	S100A11	0.783011	6.42338e-201
6	FAAH2	0.737401	8.33351e-78
6	VIM	1.07124	0
6	EPHA4	0.764428	4.72933e-83
6	C1orf162	0.868111	8.10438e-104
6	BIRC3	0.75795	3.12104e-89
6	S100A4	0.788673	1.84755e-250
6	RCBTB2	0.846718	8.58347e-69
7	CD40LG	1.08281	3.66736e-165
7	AQP3	1.28075	0
7	VOPP1	0.762592	4.31753e-120
7	TAGAP	0.882686	3.34963e-122
7	TBC1D4	1.11569	9.01979e-184
7	ANK3	0.916495	2.94978e-260
7	LIMS1	1.61859	0
7	DGKA	0.759206	1.22323e-134
7	CDC14A	0.695752	2.82537e-127
7	INPP4B	0.995702	1.02971e-275
7	RILPL2	0.742237	4.9846e-80
7	TSHZ2	1.35424	0
7	ICOS	1.28892	4.70564e-221
7	LTB	1.09909	0
7	TCF7	0.762355	6.6618e-228
7	FAAH2	1.34134	4.39775e-296
7	KLHL5	0.963616	4.11984e-117
7	TIAM1	0.711885	5.83909e-83
7	PASK	1.63665	0
7	APP	0.780296	8.17625e-89
7	CD82	1.00826	4.19071e-146
7	TNFRSF25	0.68379	1.30633e-65
7	SERINC5	0.819039	8.86411e-172
7	GPR183	1.32277	2.49186e-303
7	ZC3H12D	1.17207	7.24764e-195
7	EPHA4	0.885107	2.91271e-100
7	CMTM8	1.11381	1.54482e-182
7	MAP3K4	0.76421	1.08118e-61
7	MAL	0.848408	7.59233e-181
7	PIM2	0.811123	8.0465e-125
7	TRIB2	0.826637	5.71493e-78
7	IL6R	0.935697	3.02772e-125
7	KLRB1	0.845356	2.30441e-149
7	PVT1	0.933941	5.9971e-151
7	TRAT1	0.814854	2.17612e-129
7	BIRC3	1.01896	1.91907e-160
7	TRADD	0.962134	5.10683e-167
7	TMEM156	1.01499	1.32347e-129
7	HIVEP2	0.838669	2.35425e-149
7	TESPA1	0.802457	5.50528e-129
7	CD28	0.973614	1.88947e-176
7	HNRNPLL	0.787902	5.9138e-80
7	RNASET2	0.800356	6.66982e-167
7	TTC39C	0.688636	7.40533e-118
7	SESN3	0.772741	1.72824e-70
7	SUSD3	0.693286	1.8436e-69
7	CD4	0.795535	7.05805e-123
7	AP3M2	0.896814	4.50594e-104
7	DUSP16	0.712328	9.04391e-64
7	TNFSF8	0.722098	4.69348e-67
8	YARS	0.43014	1.03923e-11
8	CD84	0.466643	3.23441e-12
8	LYST	0.628709	4.6889e-33
8	CD74	0.592147	1.91536e-91
8	CCL5	1.06643	0
8	JUNB	0.730303	1.45572e-131
8	ZFP36L2	0.670918	1.32786e-140
8	TIGIT	0.817166	1.37443e-72
8	KLRK1	0.589118	8.65896e-61
8	CBLB	0.590469	4.31187e-57
8	CXCR4	0.671757	2.20779e-85
8	CXCR3	1.27943	6.17804e-224
8	IER2	0.645768	4.42066e-49
8	CLDND1	0.979826	8.91844e-83
8	LYAR	1.26997	4.72533e-239
8	KLF6	0.48216	6.86966e-54
8	IL10RA	0.449338	5.70881e-30
8	GZMK	3.42146	0
8	GADD45B	0.505763	2.33621e-18
8	CD69	0.464559	5.98939e-30
8	GPR174	0.497745	4.64696e-25
8	CD8B	0.873427	1.65559e-123
8	NELL2	0.581664	9.33329e-26
8	IFNG-AS1	2.32653	0
8	FOSB	0.44998	1.75085e-25
8	IKZF3	0.438936	1.57559e-25
8	CD8A	0.480635	1.17158e-62
8	PARP8	0.499956	2.42671e-67
8	ITGA4	0.496129	1.28347e-56
8	GZMA	0.786101	7.86997e-147
8	GZMM	0.51458	5.65031e-60
8	CMC1	1.3592	7.21237e-129
8	TEX14	0.637898	8.72445e-26
8	DNAJB1	0.523554	1.63748e-32
8	ARAP2	0.54743	1.04182e-42
8	CASK	0.429708	5.28799e-24
8	JUN	1.01335	1.41314e-144
8	LINC01934	0.516351	3.68126e-22
8	TENT5C	0.478235	4.38663e-19
8	DUSP2	1.45022	1.38486e-259
8	IL2RB	0.45155	1.0921e-17
8	HCST	0.549341	3.0146e-73
8	NR4A2	0.571611	1.47386e-28
8	EZR	0.436994	7.0786e-30
8	CD81	0.574021	3.03409e-66
8	COTL1	0.497882	1.71818e-57
8	ZFP36	0.462132	6.90891e-40
8	AC006369.1	0.613014	2.86883e-31
8	SH2D1A	0.844509	2.46323e-55
8	NEK7	0.475234	1.7637e-20
9	PPP1R14B	0.942059	4.35072e-101
9	LTB	1.4894	0
9	AL133415.1	0.946822	5.26319e-87
9	REEP3	0.994713	3.01191e-109
9	TNFRSF25	1.30396	2.9e-232
9	DUSP16	1.03464	1.29161e-124
9	UST	1.05023	2.70114e-125
9	CTSH	1.87714	0
9	RUNX2	1.13441	2.16209e-179
9	DLEU1	1.14488	2.12451e-101
9	RORA	1.12027	3.80375e-279
9	MAP3K4	1.63687	2.02177e-301
9	GATA3	0.925136	6.86167e-134
9	USP10	1.37464	1.34892e-215
9	YWHAH	1.10422	2.4479e-159
9	CCR6	2.22226	0
9	ADAM19	1.27304	1.68285e-232
9	WDR86-AS1	1.5083	0
9	PI16	1.42527	5.67827e-285
9	PDE4D	1.51625	0
9	MGAT5	0.947453	1.84177e-119
9	KIF5C	1.39439	5.48995e-301
9	CMTM6	1.23325	4.48819e-158
9	PTPN13	2.24206	0
9	IL7R	1.38229	0
9	LGALS3	1.5253	0
9	TIMP1	1.60511	0
9	TRADD	0.980807	5.27064e-156
9	TNFRSF18	1.56898	0
9	NSG1	1.43656	2.25855e-261
9	TNFRSF4	2.32943	0
9	KLRB1	1.56711	0
9	NPDC1	1.25583	1.07413e-182
9	AQP3	1.62821	0
9	ERN1	1.07868	3.52487e-160
9	VIM	0.939315	0
9	FKBP11	1.03006	6.34323e-159
9	DPP4	1.15737	1.19486e-173
9	PLP2	1.12852	4.18482e-250
9	AL136456.1	2.12849	0
9	FRY	1.79747	0
9	KDSR	1.23179	1.13354e-175
9	ELK3	1.09351	2.44908e-136
9	CD40LG	1.00716	3.40934e-122
9	CYB561	0.932833	4.26831e-101
9	FUT7	1.60651	0
9	TOB1	1.01645	7.7205e-131
9	BIRC3	1.01994	1.28905e-148
9	AUTS2	0.962512	3.00406e-96
9	CISH	0.933545	1.9814e-66
10	TYMP	4.22568	0
10	CSF3R	3.72184	0
10	DMXL2	3.60011	0
10	IFITM3	3.67671	0
10	S100A8	6.16096	0
10	CD68	3.71298	0
10	CXCL8	4.01655	0
10	HCK	3.49716	0
10	CLEC7A	3.72253	0
10	IFI30	5.24215	0
10	FCN1	5.03954	0
10	CTSS	3.36038	0
10	VCAN	5.24809	0
10	CEBPD	3.92324	0
10	PLAUR	3.94968	0
10	HLA-DRA	4.06153	0
10	LYN	3.77166	0
10	CYBB	3.89442	0
10	KLF4	3.40883	0
10	SYK	3.52182	0
10	AIF1	3.88153	0
10	SLC11A1	3.40682	0
10	NCF2	3.59635	0
10	PLXDC2	4.18412	0
10	CFD	3.66296	0
10	CST3	5.42398	0
10	NAMPT	4.19105	0
10	ACSL1	3.40053	0
10	TYROBP	4.54017	0
10	MNDA	3.98562	0
10	AC020656.1	3.83289	0
10	S100A12	4.3114	0
10	RAB31	3.37151	0
10	LYZ	5.4681	0
10	SERPINA1	4.39255	0
10	LGALS2	3.83883	0
10	CD14	4.38607	0
10	GRN	3.44663	0
10	MS4A6A	3.87024	0
10	S100A9	6.56267	0
10	SPI1	4.41468	0
10	LST1	3.66031	0
10	RBM47	3.4132	0
10	FCER1G	4.23947	0
10	PID1	3.44932	0
10	CD36	3.40398	0
10	SLC8A1	3.63167	0
10	TNFAIP2	3.57502	0
10	MAFB	3.43453	0
10	APOBEC3A	3.64119	0
11	AC253572.2	1.12431	3.40105e-57
11	MAP3K8	1.28366	6.48691e-111
11	LST1	1.22366	1.05835e-127
11	DPP4	1.18474	1.45856e-93
11	DUSP2	2.03677	0
11	IL12RB2	1.79209	0
11	PZP	1.23293	2.03367e-115
11	ABCB1	1.54693	4.11291e-201
11	GBP5	1.1243	7.05877e-135
11	IL23R	2.01477	0
11	agg.TCRG	1.20612	2.63742e-217
11	GZMK	2.81086	0
11	IFNG-AS1	1.17702	2.1162e-104
11	KLRG1	1.71903	0
11	LAG3	1.32305	6.5662e-144
11	CCR6	1.59837	5.44929e-206
11	GYG1	1.17448	5.05658e-103
11	ZBTB16	2.71275	0
11	PDE4D	1.18631	6.31427e-99
11	agg.TCRD	2.10559	9.86324e-208
11	SH2D2A	1.30776	9.86037e-148
11	SYTL2	1.35883	2.3946e-176
11	IL18RAP	2.01553	0
11	NCR3	2.58657	0
11	GPR171	1.14902	4.03531e-90
11	ADAM12	1.99408	0
11	EOMES	1.2708	1.8438e-128
11	PHACTR2	1.83097	0
11	MYBL1	1.80747	0
11	CEBPD	2.43058	0
11	AL136456.1	2.01879	4.64867e-244
11	KLRB1	3.46975	0
11	IL18R1	1.57114	1.33905e-223
11	ERN1	1.49229	7.51287e-208
11	SLC4A10	3.63401	0
11	TLE1	1.88679	0
11	LINC01871	1.11549	5.97502e-80
11	IL7R	1.26716	9.48508e-263
11	GPR65	1.5653	6.06103e-226
11	CXCR6	2.09041	0
11	CXXC5	1.60235	0
11	IFNGR1	1.57176	1.22502e-162
11	PLCB1	1.73856	0
11	COLQ	2.09534	0
11	RORC	1.73902	0
11	PRDM1	1.13294	4.7589e-91
11	PRR5	1.42556	6.78875e-150
11	A2M	1.1163	3.58961e-94
11	ALOX5AP	1.35428	4.71323e-213
11	LTK	1.95823	0
12	IL32	1.00788	5.54971e-137
12	TOX	1.30852	2.43141e-93
12	BIRC3	1.27753	5.99742e-97
12	SGMS1	0.978394	2.78271e-41
12	ANTXR2	1.01015	3.68105e-35
12	ARID5B	1.17708	1.7584e-117
12	BATF	0.989372	4.29557e-33
12	FAS	0.997387	1.04815e-47
12	VAV3	1.03652	4.47102e-38
12	FOXP3	3.66829	0
12	TBC1D4	1.56283	2.15665e-141
12	GBP5	1.14574	8.78975e-83
12	USP15	1.13829	1.58495e-115
12	CYTOR	1.18083	7.42442e-58
12	PMAIP1	1.28977	1.81141e-63
12	TIGIT	1.78453	1.11882e-203
12	RNF214	1.28164	4.13131e-98
12	MIR4435-2HG	1.02243	9.68154e-32
12	CCDC141	1.59882	3.27621e-162
12	STAM	2.27621	0
12	IL10RA	1.12059	1.29029e-86
12	RTKN2	3.35519	0
12	LDLRAD4	1.12625	1.96979e-75
12	F5	1.96806	0
12	LINC02694	2.92322	0
12	PLCL1	1.29842	2.51688e-121
12	SHMT2	1.41691	5.889e-105
12	HLA-DQB1	1.21541	2.08036e-76
12	CTLA4	2.4024	0
12	IL2RA	2.7456	0
12	TTN	2.13963	6.1551e-233
12	EGR1	1.6026	1.11645e-63
12	IKZF2	2.27508	0
12	TRAF1	0.998591	1.20921e-43
12	AL136456.1	2.4266	2.76732e-241
12	CCR4	1.93142	1.00455e-263
12	TNFRSF4	1.10933	2.2382e-60
12	LGALS3	1.73887	2.66382e-115
12	TENT5C	1.06775	5.79361e-57
12	TIAM1	0.984086	1.1868e-56
12	AC093865.1	1.57465	6.65529e-220
12	PELI1	1.34228	6.1137e-90
12	TTC39C	0.976424	3.71609e-55
12	SLC12A6	1.05152	8.70132e-52
12	NCF4	1.5726	6.42276e-161
12	CASK	1.46623	4.26232e-139
12	GPHN	1.02248	4.77948e-49
12	RGS1	1.67648	1.95792e-140
12	MAP3K1	1.0782	1.06402e-62
12	LMNA	1.28382	3.80931e-85
13	SMYD3	2.19712	7.92677e-177
13	FBXL17	2.07785	8.57887e-145
13	ARL15	2.16635	1.20464e-165
13	SIK3	2.02397	1.33198e-211
13	RUNX1	2.30252	6.77229e-263
13	PCNX1	2.04919	9.30273e-217
13	KDM6A	2.1009	1.3746e-212
13	TAFA1	2.05885	1.09238e-33
13	CDKAL1	2.04244	9.21292e-176
13	MAML2	2.10088	3.97887e-109
13	UTRN	2.02764	6.85671e-303
13	CHST11	1.97476	1.11387e-165
13	TNIK	1.98442	5.90557e-187
13	MGAT5	2.10992	1.19834e-128
13	PAG1	2.06788	1.75136e-155
13	CDC14A	2.02949	8.91201e-155
13	CBLB	2.07643	4.10536e-180
13	BTBD9	2.11989	6.34657e-184
13	XIST	2.06714	5.44497e-96
13	NCALD	2.02859	6.71644e-81
13	WWOX	2.04575	1.31193e-71
13	INPP4B	1.98432	3.95763e-90
13	IMMP2L	2.28301	1.08302e-88
13	TOX	2.23729	6.83558e-77
13	ZFAND3	2.15176	1.11991e-243
13	ELMO1	2.12122	5.21841e-206
13	EXOC4	2.21255	3.60003e-209
13	ZBTB20	2.13316	2.26787e-226
13	AKT3	2.18194	4.74315e-182
13	PRKCH	2.20597	0
13	KLF12	2.27321	3.73711e-265
13	ARHGAP15	2.31489	0
13	RABGAP1L	2.19001	7.0899e-262
13	LPP	2.0162	1.1008e-174
13	AC016831.7	2.02764	1.14315e-153
13	VTI1A	2.16026	2.29708e-191
13	ARID1B	2.09446	1.78829e-226
13	LRBA	2.14948	4.95792e-268
13	ATXN1	2.23358	2.00468e-188
13	VPS13B	1.9973	2.83219e-217
13	NCOA2	2.00792	3.54786e-165
13	FTX	2.06522	7.45529e-180
13	ANK3	2.62081	7.58814e-114
13	BCAS3	2.1283	5.03331e-149
13	ZNF407	2.10518	5.37099e-140
13	FAM172A	2.0512	5.99527e-190
13	MED13L	2.00877	1.96253e-188
13	LINC01619	1.99302	2.55626e-156
13	RFX3	2.00172	1.72764e-120
13	RAD51B	2.09936	8.0046e-101
14	NFKBIZ	0.462743	2.35017e-05
14	PLCG1	0.502439	0.000381097
14	TMEM63A	0.482659	2.14505e-05
14	SOCS3	0.525332	7.505e-06
14	TMEM131L	0.548697	2.34882e-06
14	ICOS	0.449758	0.000548173
14	CD4	0.538465	1.41024e-08
14	FAAH2	0.569192	8.19094e-08
14	PRKCQ-AS1	0.454066	7.0389e-06
14	RAPGEF6	0.620836	2.43535e-12
14	NELL2	0.488494	5.55585e-09
14	IL6ST	0.536045	4.24783e-07
14	PRKCA	0.531294	3.15686e-11
14	FHIT	0.638509	2.67512e-18
14	THOC3	0.625114	2.20713e-09
14	TRABD2A	0.576399	1.14594e-11
14	MT-ATP8	0.469442	1.20431e-17
14	CD28	0.55103	6.88981e-07
14	DGKA	0.601917	1.17733e-16
14	AL138963.4	0.763877	8.34549e-30
14	RPL38	0.494124	2.11385e-31
14	INPP4B	0.529847	1.88203e-14
14	TSHZ2	0.722031	3.54721e-24
14	RPL36A	0.455248	1.92202e-26
14	RPS20	0.434892	1.17374e-23
14	ANK3	0.412231	1.3e-12
14	MT-ND6	0.668054	1.1201e-17
14	FP236383.3	2.66115	0
14	RPL37	0.496627	4.76673e-40
14	CCR7	0.5797	1.24533e-26
14	RPS25	0.450103	8.65989e-46
14	RPS27	0.450189	2.37334e-41
14	CHMP7	0.49852	2.55836e-05
14	SERINC5	0.676501	4.01639e-18
14	GAS5	0.455364	4.61236e-22
14	RPL32	0.441932	2.02348e-60
14	FP671120.4	3.10065	0
14	MAL	0.530407	2.69122e-19
14	MT-ND3	0.694259	3.41619e-32
14	PDE7A	0.468386	4.10986e-08
14	DOCK9	0.460928	0.00192072
14	RPL34	0.454118	2.49952e-46
14	TXK	0.409481	0.0055584
14	TCF7	0.574494	2.94378e-30
14	PATJ	0.451422	0.00145136
14	PLEC	0.64911	9.88815e-06
14	RPL22	0.423099	9.21107e-37
14	LEF1	0.560234	9.84569e-27
14	FAM102A	0.602787	2.72314e-09
14	CCDC18-AS1	0.420052	0.0444556
