## Supplementary material for "A novel method for characterizing cell-cell interactions at single-cell resolution reveals unique signatures in blood T cell-monocyte complexes during infection": Table S5: TableS5.xlsx

### Sheet: Table S5A
Table S5A: Genes upregulated in Doublet origin Monocytes
Gene	Avg_log2FC Doublet/Singlet	p_val_adj
DDX3Y	0.732682	2.63967e-33
UTY	0.665075	2.53099e-46
LINC00278	0.660702	3.29054e-28
RPS4Y1	0.568091	7.31188e-07
AC253572.2	0.393286	4.35467e-06
FOLR3	0.368287	5.06188e-24
HLA-DQB1	0.356472	1.77876e-14
ADK	0.324113	1.62007e-16
Z93241.1	0.30834	1.54186e-10
APOBEC3A	0.305936	8.7968e-11
CROCC	0.285748	3.34882e-10
SKIL	0.259752	1.69953e-14
HLA-DPA1	0.25918	3.61947e-26
HLA-DRB1	0.254987	3.71148e-06
ICAM1	0.24564	8.04675e-08
HLA-DRB5	0.243273	6.74966e-16
TNFSF8	0.230803	8.20618e-12
HLA-DPB1	0.218664	3.00272e-17
CCDC200	0.217044	0.00336368
PTCH2	0.213158	6.20752e-08
WDR74	0.203675	0.00192854

### Sheet: Table S5B
Table S5B: Genes upregulated in Singlet origin monocytes
Gene	avg_log2FC Doublet/Singlet	p_val_adj
SOCS3	-0.203892	4.70933e-07
MXD1	-0.204914	0.0165182
ANXA6	-0.205257	0.0428911
PADI4	-0.216034	3.488e-28
EAF1	-0.217033	1.32675e-06
ATP13A3	-0.218427	8.27122e-05
NFE2	-0.220869	7.83445e-15
DYSF	-0.226144	4.68389e-12
IFI6	-0.229259	0.000247742
PDE4D	-0.230052	8.68469e-15
S100A12	-0.248629	5.40183e-50
RGS2	-0.249449	2.22196e-09
F13A1	-0.249909	3.09335e-06
CHSY1	-0.255055	4.07661e-07
NFIL3	-0.285175	0.00118997
S100A8	-0.311265	9.84136e-78
MGST1	-0.317633	7.58159e-18
SLC35F1	-0.540095	0.00293909
XIST	-0.916938	2.63463e-10
