## Supplementary material for "A novel method for characterizing cell-cell interactions at single-cell resolution reveals unique signatures in blood T cell-monocyte complexes during infection": Table S6: TableS6.xlsx

### Sheet: Table S6A
Table S6A: GO terms significantly enriched in singlet origin monocytes
Term	Adjusted P-value	Genes
Defense Response To Fungus (GO:0050832)	0.044938137521366966	S100A12;S100A8
Regulation Of Cardiac Muscle Contraction (GO:0055117)	0.044938137521366966	RGS2;PDE4D

### Sheet: Table S6B
Table S6B: GO terms significantly enriched in doublet origin monocytes
Term	Adjusted P-value	Genes
Peptide Antigen Assembly With MHC Class II Protein Complex (GO:0002503)	2.7285910390852986E-5	HLA-DRB5;HLA-DRB1;HLA-DPA1
MHC Class II Protein Complex Assembly (GO:0002399)	2.7285910390852986E-5	HLA-DRB5;HLA-DRB1;HLA-DPA1
Regulation Of T Cell Activation (GO:0050863)	2.7285910390852986E-5	HLA-DRB5;TNFSF8;HLA-DRB1;HLA-DPA1
Peptide Antigen Assembly With MHC Protein Complex (GO:0002501)	3.251234633852294E-5	HLA-DRB5;HLA-DRB1;HLA-DPA1
Immunoglobulin Production Involved In Immunoglobulin-Mediated Immune Response (GO:0002381)	3.251234633852294E-5	HLA-DRB5;HLA-DRB1;HLA-DPA1
Antigen Processing And Presentation Of Exogenous Peptide Antigen Via MHC Class II (GO:0019886)	7.23551074171339E-5	HLA-DRB5;HLA-DRB1;HLA-DPA1
Antigen Processing And Presentation Of Peptide Antigen Via MHC Class II (GO:0002495)	7.803827116384257E-5	HLA-DRB5;HLA-DRB1;HLA-DPA1
Immunoglobulin Mediated Immune Response (GO:0016064)	8.31133575994435E-5	HLA-DRB5;HLA-DRB1;HLA-DPA1
Antigen Processing And Presentation Of Exogenous Peptide Antigen (GO:0002478)	8.31133575994435E-5	HLA-DRB5;HLA-DRB1;HLA-DPA1
Positive Regulation Of Leukocyte Cell-Cell Adhesion (GO:1903039)	2.184720472244291E-4	HLA-DRB5;HLA-DRB1;HLA-DPA1
Positive Regulation Of Lymphocyte Activation (GO:0051251)	2.4267341889260664E-4	HLA-DRB5;HLA-DRB1;HLA-DPA1
Regulation Of T Cell Proliferation (GO:0042129)	9.834251444048724E-4	TNFSF8;HLA-DRB1;HLA-DPA1
Positive Regulation Of T Cell Activation (GO:0050870)	0.0024138	HLA-DRB5;HLA-DRB1;HLA-DPA1
Regulation Of Type II Interferon Production (GO:0032649)	0.0444464	HLA-DRB1;HLA-DPA1
T Cell Receptor Signaling Pathway (GO:0050852)	0.0444464	HLA-DRB1;HLA-DPA1
Antigen Receptor-Mediated Signaling Pathway (GO:0050851)	0.0444464	HLA-DRB1;HLA-DPA1
