## Supplementary material for "A novel method for characterizing cell-cell interactions at single-cell resolution reveals unique signatures in blood T cell-monocyte complexes during infection": Table S7: TableS7.xlsx

### Sheet: top_50_Markers
Table S7: Top 50 marker genes for Monocytes
Cluster	Gene	Avg_log2FC	Adjusted p value
0	AL021155.5	0.478411	5.50941e-71
0	AC245014.3	0.428667	1.92704e-36
0	CDA	0.450361	3.21033e-152
0	SLC35F1	0.436284	1.00745e-52
0	QPCT	0.426827	2.37351e-65
0	PADI4	0.552062	1.82238e-124
0	NRG1	0.686019	3.97271e-180
0	AL133415.1	0.509962	1.424e-80
0	AP1S2	0.416682	1.02361e-275
0	RETN	0.908859	1.28799e-243
0	Z93241.1	0.632843	2.17251e-106
0	SNHG7	0.35641	1.21355e-49
0	TEX14	0.681939	0
0	MICAL2	0.356736	6.22617e-76
0	SNHG29	0.419109	2.62765e-149
0	RAB11FIP1	0.408468	4.24015e-176
0	CROCC	0.545287	1.38651e-109
0	EMB	0.358051	8.78658e-81
0	TGFBI	0.392308	1.13758e-102
0	CSF3R	0.383389	3.33359e-279
0	TMEM107	0.390145	1.68264e-32
0	AC012447.1	0.528995	1.48788e-60
0	PLCB1	0.425657	6.07488e-241
0	AL691403.1	0.562863	1.33876e-262
0	LINC00937	0.372307	5.86789e-55
0	AC253572.2	0.456696	1.88781e-60
0	AC020656.1	0.351379	2.05601e-170
0	ALDH2	0.371357	5.74846e-95
0	RFX2	0.384509	4.88077e-75
0	CCDC200	0.660483	6.12039e-152
0	NRGN	0.401923	3.36366e-124
0	FOLR3	0.410157	4.31917e-54
0	WDR74	0.534532	4.48567e-143
0	ARMH1	0.373344	1.23488e-28
0	GAPT	0.40541	3.55307e-61
0	F13A1	0.499749	2.50779e-100
0	JUN	0.477601	7.69123e-260
0	MPP7	0.502313	9.95289e-146
0	PTCH2	0.550649	6.44635e-90
0	ITGAE	0.405986	5.50025e-57
0	S100A12	0.39136	0
0	MGST1	0.396663	4.63733e-74
0	CRIP1	0.351715	2.45754e-35
0	NLRP12	0.357545	1.05835e-56
0	RNASE6	0.396001	2.99666e-79
0	AL138963.4	0.465736	7.68726e-70
0	RBP7	0.495313	1.26829e-97
0	TPCN1	0.353018	4.57025e-50
0	LINC00910	0.637868	1.03162e-130
0	LMNA	0.350625	5.49075e-13
1	IFI44L	0.992881	0
1	ANKRD22	2.21131	0
1	GBP4	1.3179	0
1	LAP3	1.33084	0
1	APOL6	1.12574	0
1	PLAC8	1.47242	0
1	PLAAT4	1.38101	0
1	GBP5	2.40735	0
1	MYOF	1.26832	0
1	IRF1	0.973636	0
1	PSME2	0.967019	0
1	SERPING1	1.7372	0
1	EPSTI1	1.22805	0
1	TNFSF10	1.63865	0
1	FCGR1A	1.71651	0
1	CCR2	1.01064	0
1	PIM1	1.15573	0
1	VAMP5	1.71321	0
1	IFIT2	1.30888	0
1	SIGLEC1	1.08908	0
1	NCF1	1.11858	0
1	IFIT3	1.24337	0
1	WARS	1.09912	0
1	STAT1	1.18955	0
1	PSMB9	1.05307	0
1	CUL1	1.0028	0
1	FAM20A	1.80212	0
1	FCGR1B	1.30347	0
1	GBP2	1.34513	0
1	GBP1	2.09211	0
1	DYSF	1.09976	0
1	JAK2	0.979404	0
1	SAMD4A	0.994638	0
1	IFITM3	1.04109	0
1	ISG15	0.981904	0
1	CD38	1.2706	0
1	IFITM1	1.51636	0
1	UBE2L6	1.03289	0
1	IFI6	1.18958	0
1	MT2A	1.59223	0
1	PPA1	0.968024	0
1	CALHM6	1.09556	0
1	GIMAP7	0.986946	0
1	TAP1	1.15923	0
1	LGALS3BP	1.09609	0
1	XAF1	1.07701	0
1	SAMD9L	1.12492	0
1	HERC5	0.958669	1.24357e-286
1	TMEM176B	1.04604	0
1	CLU	2.18118	0
2	ACVR2A	1.25846	1.86381e-297
2	MAFB	1.25688	0
2	LUCAT1	1.89465	0
2	G0S2	3.02283	0
2	EMP1	1.70447	0
2	B3GNT5	1.41402	0
2	GPR183	1.44346	0
2	DUSP2	1.86974	0
2	ASPH	1.43878	0
2	PTGS2	1.50501	0
2	ATP2B1	1.62908	0
2	THBD	2.01753	0
2	FAM20C	1.54583	0
2	NAB2	1.69034	0
2	THBS1	1.87142	0
2	IL1B	2.31131	0
2	RGCC	2.16582	0
2	IER3	1.32551	0
2	OLR1	1.293	0
2	JARID2	1.66962	0
2	PIK3R5	1.38889	0
2	CDK14	1.48865	0
2	IRAK2	1.74865	0
2	CXCL2	2.64081	0
2	SDC2	2.53252	0
2	NFKBID	1.30692	0
2	ZNF331	1.45869	0
2	HBEGF	1.46828	0
2	PPIF	1.6737	0
2	DOCK4	1.55661	0
2	ATP13A3	1.92171	0
2	SGK1	1.36264	0
2	AREG	2.00517	0
2	CCL3L1	1.28702	4.83251e-166
2	EREG	2.53099	0
2	GPAT3	1.96277	0
2	ANPEP	1.2527	0
2	FOSL1	1.3161	0
2	HPCAL1	1.26227	0
2	PPARG	2.36844	0
2	MAP4K3	1.37894	0
2	PLAUR	1.41061	0
2	EGR3	1.82444	0
2	SMAD3	1.38786	0
2	CXCL8	1.75114	0
2	SNX9	1.39704	0
2	DOT1L	1.2659	0
2	PHLDA1	2.20407	0
2	FCAR	1.33474	0
2	CCL3	1.2786	8.39853e-229
3	C1QA	4.19467	0
3	CDKN1C	4.09847	0
3	FCGR3A	3.97011	0
3	RHOC	3.13864	0
3	HES4	2.72002	0
3	MTSS1	2.20848	0
3	FMNL2	2.14697	0
3	ABI3	2.13429	0
3	HLA-DQA1	2.10386	0
3	SETBP1	2.0563	0
3	TCF7L2	1.9639	0
3	CLEC10A	1.95792	0
3	HLA-DPA1	1.83816	0
3	SIGLEC10	1.81637	0
3	CD79B	1.77298	0
3	BATF3	1.76014	0
3	EVL	1.72858	0
3	CX3CR1	1.72125	0
3	HLA-DPB1	1.68868	0
3	SPN	1.68318	0
3	CSF1R	1.67026	0
3	ADA	1.64478	0
3	MGLL	1.63735	0
3	MSR1	1.62217	0
3	MS4A7	1.61658	0
3	MARCKSL1	1.59576	0
3	NEURL1	1.59387	0
3	SMIM25	1.56742	0
3	TUBA1B	1.5094	0
3	ZNF703	1.50825	0
3	PAPSS2	1.4826	0
3	HMOX1	1.44269	0
3	HSPB1	1.42916	0
3	RRAS	1.41453	0
3	CAMK1	1.40261	0
3	PAG1	1.39102	0
3	CTSL	1.37393	0
3	KLF12	1.36509	0
3	APOBEC3A	1.36014	0
3	MS4A4A	1.34772	0
3	PHTF2	1.34674	0
3	GPBAR1	1.33416	0
3	CD52	1.32555	0
3	CALML4	1.30587	0
3	KLF2	1.2995	0
3	INSIG1	1.29687	0
3	SIDT2	1.27765	0
3	SLAMF7	1.27611	0
3	LILRB1	1.26902	0
3	HLA-DQA2	1.2681	2.36033e-141
4	RSRP1	0.41935	8.40061e-21
4	CSF3R	0.324749	1.26858e-33
4	CCDC88B	0.414767	9.16091e-09
4	CRISPLD2	0.350102	0.000769061
4	APOBR	0.394324	1.38024e-05
4	RIC1	-0.250868	9.56492e-11
4	LRP1	0.390572	5.4948e-30
4	NBEAL2	0.415012	6.14134e-12
4	FP671120.4	2.65452	0
4	MT-ND3	0.263532	2.04852e-15
4	S100A8	0.324823	9.9261e-49
4	RPL14	-0.250626	4.82017e-43
4	AC007952.4	0.408366	3.5711e-06
4	ADAM15	-0.251055	6.04828e-06
4	PSMD7	-0.250997	6.38337e-08
4	IRF9	-0.251545	2.09119e-11
4	PLEC	0.64165	8.03457e-52
4	S100A12	0.351829	7.34606e-42
4	FP236383.3	2.37227	0
4	TNFAIP2	0.275247	1.58676e-20
4	MYH9	0.415276	1.89164e-37
4	COX7B	-0.250409	5.52446e-13
4	LINGO1	0.270239	0.0324367
4	PSTPIP1	0.412695	1.05488e-10
4	AL138963.4	0.284186	3.92527e-08
4	ARF3	-0.250658	7.1214e-09
4	GRK2	0.281082	2.22743e-06
4	PADI4	0.30228	0.00706303
4	NLRP12	0.377943	2.56826e-05
4	MAPK8IP3	0.457647	2.05604e-10
4	ATP5MC1	-0.250905	1.25971e-08
4	ANPEP	0.253567	6.18117e-09
4	RXRA	0.304514	5.229e-06
4	OCIAD1	-0.251103	3.89719e-10
4	ZFAND6	-0.250148	4.80661e-10
4	ITGAM	0.270227	1.95276e-05
4	PDCD6	-0.250338	6.93349e-11
4	DCAF7	-0.251772	6.73988e-09
4	ZNF217	-0.251339	3.21903e-05
4	CHMP4A	-0.251041	6.27549e-10
4	CCNDBP1	-0.250222	4.66356e-05
4	TNRC18	0.320416	0.0107471
4	AKNA	0.314961	0.000819047
4	PREX1	0.257066	7.50681e-10
4	SORL1	0.307052	5.69662e-06
4	LAMP2	-0.250983	8.11597e-08
4	ARAP1	0.299351	6.95492e-05
4	STAB1	0.449337	9.57224e-10
4	FOLR3	0.323594	0.000190902
4	AHNAK	0.250732	3.24188e-23
5	CD3E	4.0055	0
5	RHOH	2.47857	0
5	CD2	2.50048	0
5	BACH2	2.6824	0
5	THEMIS	3.15282	0
5	SKAP1	3.61179	0
5	LINC00861	2.46526	0
5	PRF1	2.81851	0
5	TCF7	3.06484	0
5	CD3G	3.06536	0
5	STAT4	2.7525	0
5	ANK3	2.93408	0
5	NKG7	3.11661	4.07088e-191
5	IL32	4.80661	0
5	TC2N	3.01114	0
5	ZAP70	2.68063	0
5	PRKCQ	2.47182	0
5	GZMA	2.90578	0
5	CCL5	4.19676	0
5	CD247	3.36578	0
5	GZMM	2.65289	0
5	RORA	3.44402	0
5	CAMK4	3.28409	0
5	CD8A	2.72393	0
5	LBH	2.47798	0
5	SLC38A1	2.89624	0
5	GZMH	2.79676	0
5	KLF12	2.54743	0
5	agg.TCRA	3.79565	0
5	SPOCK2	2.68685	0
5	BCL11B	3.27256	0
5	INPP4B	2.94135	0
5	agg.TCRB	4.66169	0
5	LEF1	3.09078	0
5	LCK	2.9796	0
5	GNLY	4.09767	1.13404e-256
5	SYNE2	4.07024	0
5	CST7	3.29271	0
5	CD3D	3.54581	0
5	CD7	2.84728	0
5	IL7R	4.18663	0
5	BCL2	2.48779	0
5	CD96	3.0766	0
5	ETS1	3.36033	0
5	LTB	3.12739	0
5	CTSW	2.70906	0
5	LIME1	2.56881	0
5	RASGRP1	2.47327	0
5	PCED1B-AS1	2.9699	0
5	ITK	2.85621	0
6	IMMP2L	2.35248	7.27653e-25
6	ZNF804A	2.29421	6.30422e-32
6	CAMK2D	2.10194	7.01103e-46
6	MAML3	2.1385	2.22797e-58
6	PLCB1	2.35568	3.76154e-55
6	MAML2	2.25602	4.41643e-61
6	UBE2E2	2.13638	1.53251e-71
6	NCOA2	2.08355	9.43228e-95
6	HDAC9	2.08417	1.63002e-37
6	CERS6	2.12741	2.83064e-71
6	ARL15	2.30376	7.35947e-86
6	MED13L	2.16611	4.62545e-132
6	FHIT	2.2999	3.39384e-15
6	SLC8A1	2.72335	1.41092e-130
6	DPYD	2.34393	4.47135e-150
6	DENND1A	2.33361	2.69732e-129
6	MCTP1	2.12192	1.91183e-93
6	ARHGAP15	2.49842	1.34486e-117
6	COP1	2.17447	5.18794e-128
6	EXOC4	2.35991	3.40062e-96
6	LRMDA	2.53281	6.8081e-117
6	TRPS1	2.30393	3.89678e-83
6	TBC1D5	2.17369	1.73505e-86
6	DOCK2	2.11719	1.35258e-136
6	VPS13B	2.17332	8.75802e-110
6	BTBD9	2.24213	2.30247e-70
6	ZFAND3	2.14944	2.28861e-126
6	JAZF1	2.15052	8.3617e-54
6	PRKCE	2.31353	2.35716e-75
6	VAV3	2.12157	1.14255e-67
6	SLC9A9	2.37257	9.27064e-74
6	ELMO1	2.18216	4.57463e-97
6	CPQ	2.20496	2.46871e-75
6	DISC1	2.16613	9.15762e-77
6	PBX3	2.09926	4.4666e-36
6	PELI2	2.4005	1.00902e-81
6	ARHGAP24	2.37791	6.85734e-57
6	UTRN	2.23954	3.16796e-106
6	ZBTB20	2.3371	6.82912e-73
6	COMMD10	2.10132	2.48618e-44
6	ZNF407	2.13294	3.41003e-54
6	BCAS3	2.12831	1.87979e-51
6	TCF7L2	2.12843	3.3852e-32
6	SNTB1	2.32831	2.99414e-53
6	EXT1	2.10433	2.84873e-53
6	RAD51B	2.45239	4.44368e-44
6	MIR181A1HG	2.24133	8.37127e-41
6	LINC00278	2.48645	8.83495e-27
6	PPM1L	2.2109	4.33334e-26
6	WWOX	2.10853	1.92236e-23
