## Supplementary material for "A novel method for characterizing cell-cell interactions at single-cell resolution reveals unique signatures in blood T cell-monocyte complexes during infection": Table S8: TableS8.xlsx

### Sheet: Table S8A
Table S8A: Genes significantly upregulated in doublet origin T cells in Dengue
Gene	Average log2FC Doublet/Singlet	Adjusted p value
RPS4Y1	1.58353	1.71437e-55
UTY	1.24071	1.1716e-22
DDX3Y	1.10096	1.98323e-18
ZNF331	0.952025	1.77972e-06
DUSP2	0.936248	7.41867e-12
PDE4D	0.925411	2.42007e-13
TNFAIP3	0.867971	1.61279e-19
CD69	0.779794	8.74045e-24
CMIP	0.765862	0.010036
PPP1R16B	0.742413	0.0358641
DUSP1	0.733764	5.3276e-10
SYTL3	0.731952	8.56052e-05
CXCR4	0.720083	1.36242e-10
BTG2	0.69679	2.06072e-09
HIST1H1E	0.682212	1.8321e-19
CEMIP2	0.678426	1.07287e-05
DDX21	0.673147	1.55506e-09
FNDC3B	0.671213	0.0367106
YAF2	0.667034	0.00376079
CUL4A	0.661922	0.00103713
PIK3R1	0.661185	1.68855e-08
LINC01619	0.626359	2.45782e-06
CHD1	0.614868	6.25565e-06
SYNE1	0.604487	0.000421268
ECD	0.603857	0.026551
ARHGAP26	0.602384	0.0196382
PPP1CB	0.594854	0.0438082
STK17B	0.587239	1.49568e-16
CCNL1	0.565193	3.36079e-08
PPP2R5C	0.550355	0.000114882
HIF1A	0.546397	0.000948176
TSC22D3	0.542551	2.4639e-10
YPEL5	0.539117	0.000812242
RAD23B	0.536688	0.0232508
CLK1	0.532313	0.0273981
RNF19A	0.531376	0.0105167
ZFP36	0.530277	2.66646e-11
NFKBIA	0.530248	4.99994e-07
STAT4	0.529832	8.77362e-05
MT-ND5	0.527348	5.68184e-18
C5orf56	0.523271	1.36381e-05
HIST1H1D	0.51652	0.00909737
STAT3	0.509765	0.000532563
CNOT6L	0.504806	0.000609474
WBP11	0.504572	0.0316407
RNF125	0.497081	0.0124584
ARIH1	0.491483	0.0284173
DHX9	0.489896	0.00204241
DNAJB1	0.489894	3.81472e-08
DDX6	0.4846	2.78222e-05
RUNX3	0.476496	4.40626e-05
CENPC	0.468846	0.000860639
YTHDC1	0.464636	0.0170514
SYNE2	0.464636	4.56106e-06
MAPK1IP1L	0.458201	0.0260085
RIOK3	0.455074	0.00533842
EML4	0.452081	0.000871723
CTSS	0.437751	0.0433996
WTAP	0.427076	0.00245626
CYTH1	0.425869	0.014499
IRF1	0.40751	0.00984585
TRA2B	0.402899	0.0109152
MT-ND4L	0.399833	1.16855e-17
FNBP1	0.398598	0.0272855
TUT4	0.394736	0.0260972
RSRP1	0.380305	0.000565754
MT-ND2	0.367826	1.26642e-12
NAP1L4	0.362186	0.0334487
PNRC1	0.36152	4.49043e-15
ZFP36L2	0.352704	9.34992e-07
TCF25	0.341617	0.0245396
MT-ATP6	0.337422	3.17262e-06
CFDP1	0.334869	0.0459087
UBE2B	0.312678	0.0274888
CYTIP	0.306593	0.0338466
JUNB	0.302317	0.00379608
PNISR	0.300511	0.0412652
ACTR2	0.300203	0.0349655
SFPQ	0.299094	0.0145468
BTG1	0.282584	1.64542e-07
MT-ATP8	0.282497	8.63984e-06
SMCHD1	0.270904	0.00191933
MALAT1	0.26798	6.81941e-10
SRRM1	0.254639	0.00259418
FTH1	0.22169	0.00073163
MT-ND1	0.22075	0.000431782
FTL	0.217465	1.65338e-05
GTF3A	0.213331	0.0125505
MT-ND4	0.211351	0.00127597

### Sheet: Table S8B
Table S8B: GO biological processes significantly enriched in doublet origin T cells in Dengue
GO term	Adjusted P-value	Genes
Cellular Response To Cytokine Stimulus (GO:0071345)	0.000933495	NFKBIA;ZFP36;DUSP1;DHX9;IRF1;STAT3;STAT4;CXCR4;HIF1A;ZFP36L2
Negative Regulation Of Viral-Induced Cytoplasmic Pattern Recognition Receptor Signaling Pathway (GO:0039532)	0.01896	RNF125;RIOK3;TNFAIP3
Nuclear-Transcribed mRNA poly(A) Tail Shortening (GO:0000289)	0.0191489	ZFP36;CNOT6L;TUT4
Regulation Of RNA Splicing (GO:0043484)	0.0191489	CLK1;YTHDC1;TRA2B;PIK3R1;SRRM1
Regulation Of Nuclear-Transcribed mRNA Catabolic Process, Deadenylation-Dependent Decay (GO:1900151)	0.0219199	ZFP36;DHX9;ZFP36L2
Cellular Response To Granulocyte Macrophage Colony-Stimulating Factor Stimulus (GO:0097011)	0.0219199	ZFP36;ZFP36L2
Response To Granulocyte Macrophage Colony-Stimulating Factor (GO:0097012)	0.0219199	ZFP36;ZFP36L2
Ubiquitin-Dependent Protein Catabolic Process (GO:0006511)	0.0219199	CUL4A;RNF125;UBE2B;RNF19A;TNFAIP3;ARIH1;PPP2R5C;RAD23B
Positive Regulation Of Fibroblast Apoptotic Process (GO:2000271)	0.0219199	BTG1;STK17B
Intracellular Sequestering Of Iron Ion (GO:0006880)	0.0219199	FTH1;FTL
mRNA Splicing, Via Spliceosome (GO:0000398)	0.0219199	SFPQ;DHX9;YTHDC1;TRA2B;RSRP1;SRRM1
Regulation Of Innate Immune Response (GO:0045088)	0.0219199	DHX9;RIOK3;IRF1;TNFAIP3
Regulation Of Cell Adhesion (GO:0030155)	0.0219199	PPP1CB;DUSP1;CXCR4;CYTIP;CYTH1
Negative Regulation Of Mitotic Cell Cycle (GO:0045930)	0.0219199	BTG2;BTG1;ZFP36L2
Regulation Of mRNA Processing (GO:0050684)	0.0219199	DHX9;YTHDC1;SRRM1
Regulation Of Fibroblast Apoptotic Process (GO:2000269)	0.0219199	BTG1;STK17B
Negative Regulation Of cAMP-mediated Signaling (GO:0043951)	0.0219199	UBE2B;PDE4D
Regulation Of Erythrocyte Differentiation (GO:0045646)	0.0219199	ZFP36;STAT3;HIF1A
Positive Regulation Of Interferon-Beta Production (GO:0032728)	0.0219199	DHX9;RIOK3;IRF1
Nuclear-Transcribed mRNA Catabolic Process (GO:0000956)	0.0219199	ZFP36;CNOT6L;TUT4;PNRC1
Negative Regulation Of Cell Cycle (GO:0045786)	0.0219199	BTG2;BTG1;DUSP1;RUNX3
Negative Regulation Of Intracellular Signal Transduction (GO:1902532)	0.0219199	DUSP2;UBE2B;DUSP1;RIOK3;PDE4D;TNFAIP3
Dosage Compensation (GO:0007549)	0.0229888	SMCHD1;YTHDC1
Positive Regulation Of miRNA-mediated Gene Silencing (GO:2000637)	0.0229888	ZFP36;DHX9
Nuclear-Transcribed mRNA Catabolic Process, Deadenylation-Dependent Decay (GO:0000288)	0.0229888	ZFP36;CNOT6L;TUT4
Regulation Of mRNA Splicing, Via Spliceosome (GO:0048024)	0.0255395	WTAP;YTHDC1;TRA2B;SRRM1
Positive Regulation Of Post-Transcriptional Gene Silencing By RNA (GO:1900370)	0.0255395	ZFP36;DHX9
Intracellular Glucose Homeostasis (GO:0001678)	0.0255395	TRA2B;PIK3R1;HIF1A
mRNA Catabolic Process (GO:0006402)	0.0255395	ZFP36;TUT4;ZFP36L2
mRNA Destabilization (GO:0061157)	0.0255395	ZFP36;TUT4;ZFP36L2
Cellular Response To Growth Hormone Stimulus (GO:0071378)	0.0265257	STAT3;PIK3R1
Dosage Compensation By Inactivation Of X Chromosome (GO:0009048)	0.0265257	SMCHD1;YTHDC1
Positive Regulation Of mRNA Catabolic Process (GO:0061014)	0.0265257	BTG2;ZFP36;ZFP36L2
Regulation Of Interleukin-2 Production (GO:0032663)	0.0292315	ZFP36;PDE4D;TNFAIP3
Positive Regulation Of Nuclear-Transcribed mRNA poly(A) Tail Shortening (GO:0060213)	0.0297344	BTG2;ZFP36
Response To Tumor Necrosis Factor (GO:0034612)	0.031784	NFKBIA;ZFP36;DHX9;ZFP36L2
Regulation Of Interferon-Beta Production (GO:0032648)	0.0321583	DHX9;RIOK3;IRF1
Negative Regulation Of Cell Population Proliferation (GO:0008285)	0.0329388	BTG2;BTG1;FTH1;IRF1;TNFAIP3;PPP2R5C;RUNX3
Regulation Of Alternative mRNA Splicing, Via Spliceosome (GO:0000381)	0.0331775	WTAP;YTHDC1;TRA2B
Regulation Of Nuclear-Transcribed mRNA poly(A) Tail Shortening (GO:0060211)	0.0331775	BTG2;ZFP36
Endoderm Development (GO:0007492)	0.0331775	DUSP2;DUSP1
Positive Regulation Of Nuclear-Transcribed mRNA Catabolic Process, Deadenylation-Dependent Decay (GO:1900153)	0.0331775	ZFP36;ZFP36L2
miRNA-mediated Gene Silencing By Inhibition Of Translation (GO:0035278)	0.0331775	DDX6;ZFP36
Cellular Response To Tumor Necrosis Factor (GO:0071356)	0.0349225	NFKBIA;ZFP36;DHX9;ZFP36L2
3'-UTR-mediated mRNA Destabilization (GO:0061158)	0.0349225	ZFP36;ZFP36L2
Regulation Of miRNA-mediated Gene Silencing (GO:0060964)	0.0349225	ZFP36;DHX9
Cellular Response To Corticosteroid Stimulus (GO:0071384)	0.0349225	ZFP36;ZFP36L2
Regulation Of Angiogenesis (GO:0045765)	0.0381719	PPP1R16B;BTG1;CEMIP2;TNFAIP3;HIF1A
Alternative mRNA Splicing, Via Spliceosome (GO:0000380)	0.0381719	SFPQ;DHX9
Regulation Of Tumor Necrosis Factor Production (GO:0032680)	0.039881	ZFP36;DHX9;STAT3;TNFAIP3
Cellular Response To dsRNA (GO:0071359)	0.039881	DHX9;RIOK3
Cellular Response To Glucocorticoid Stimulus (GO:0071385)	0.039881	ZFP36;ZFP36L2
Growth Hormone Receptor Signaling Pathway (GO:0060396)	0.039881	STAT3;PIK3R1
Regulation Of Defense Response To Virus (GO:0050688)	0.0419821	DHX9;TNFAIP3
Positive Regulation Of Cytokine Production Involved In Inflammatory Response (GO:1900017)	0.0419821	STAT3;HIF1A
Regulation Of cAMP-mediated Signaling (GO:0043949)	0.0419821	UBE2B;PDE4D
Positive Regulation Of Type I Interferon Production (GO:0032481)	0.0419821	DHX9;RIOK3;IRF1
Positive Regulation Of Transcription By RNA Polymerase II (GO:0045944)	0.0419821	NFKBIA;ACTR2;SFPQ;DHX9;IRF1;STAT3;STAT4;DDX21;PIK3R1;JUNB;HIF1A
Positive Regulation Of DNA-templated Transcription (GO:0045893)	0.046489	ACTR2;DHX9;STAT3;DDX21;PIK3R1;RUNX3;HIF1A;NFKBIA;SFPQ;IRF1;STAT4;YAF2;JUNB
Protein Polyubiquitination (GO:0000209)	0.0468354	RNF125;UBE2B;RNF19A;TNFAIP3;ARIH1
Response To Fibroblast Growth Factor (GO:0071774)	0.0472174	ZFP36;ZFP36L2
Endothelial Cell Development (GO:0001885)	0.0472174	PPP1R16B;PDE4D
