## Supplementary material for "A novel method for characterizing cell-cell interactions at single-cell resolution reveals unique signatures in blood T cell-monocyte complexes during infection": Table S9: TableS9.xlsx

### Sheet: Table S9A
Table S9A: Genes significantly upregulated in doublet origin monocytes in Dengue
Gene	Average log2 fold change Doublet/Singlet	Adjusted p value
RPS4Y1	1.81528	5.02896e-68
UTY	1.41945	9.43744e-35
SOCS3	1.38332	7.73034e-24
RGCC	0.949596	1.41635e-14
DUSP2	0.941148	3.67409e-13
PIM1	0.823728	3.47674e-10
NR4A1	0.73831	5.20513e-07
NAMPT	0.720952	8.76929e-37
HES4	0.685217	1.97551e-10
FCGR3A	0.685201	2.09746e-07
SGK1	0.683485	1.14165e-16
BCL2A1	0.675372	5.72226e-17
HIF1A	0.668964	5.84905e-15
MAFB	0.646774	2.82356e-25
DSE	0.635982	9.89443e-05
PIM3	0.632593	1.04986e-14
IL1B	0.631003	7.29773e-06
PLK3	0.629093	2.09669e-07
ID2	0.628703	8.54447e-15
HLA-DRB1	0.622291	1.78175e-29
ZFP36	0.606896	4.01266e-51
MAP3K8	0.603853	1.00999e-09
NFKBIZ	0.580533	7.4459e-16
NFIL3	0.577327	8.29479e-05
WARS	0.574887	6.44278e-21
BHLHE40	0.566652	0.000185008
RHOC	0.566147	1.86504e-05
HLA-DQB1	0.56186	2.09304e-23
CTNNB1	0.55679	1.75718e-08
MARCO	0.555112	0.00750967
CD63	0.549591	4.42729e-15
ACSL1	0.547307	8.65614e-05
CTSL	0.543632	0.0013912
DUSP1	0.542256	3.25292e-43
HSPA5	0.537312	1.58558e-05
SLC2A3	0.534945	0.015147
TUBA1B	0.527076	1.89316e-10
USP12	0.522955	0.00463461
PDIA3	0.516391	1.3607e-10
EGR1	0.515889	0.000170094
SYAP1	0.514484	0.000966926
BCL6	0.512729	3.46673e-07
LGALS2	0.509181	3.25311e-08
MAPK6	0.508722	0.0119376
PLAUR	0.505719	5.78437e-08
HLA-DPB1	0.504525	5.63361e-16
CALR	0.49686	1.81825e-05
LIPA	0.496633	5.89006e-05
APOBEC3A	0.492716	8.35827e-09
FTH1	0.489305	1.71942e-27
RSRC2	0.48821	0.000295028
LCP2	0.487882	1.89661e-11
TRAF3	0.482587	0.0107887
TMED5	0.473624	7.07535e-05
GLUL	0.472442	7.90226e-06
DDX21	0.465295	3.30903e-07
TIMP1	0.459147	4.35614e-10
GNA13	0.451464	1.1517e-05
IRF2BP2	0.450844	0.00047154
HLA-DRA	0.448537	7.58858e-18
KLF10	0.446074	1.03664e-06
HLA-DPA1	0.444998	1.0984e-09
INSIG1	0.444171	0.0104903
NFKBIA	0.441426	8.52961e-15
GNG2	0.431565	0.0001081
MCL1	0.430028	2.0532e-11
HLA-DQA1	0.430003	0.0105095
NPC2	0.42785	1.85131e-14
MS4A7	0.426744	0.00035018
NLRP3	0.426574	0.0428196
VAMP3	0.421309	0.0318314
HLA-DMA	0.421171	7.40384e-10
IER5	0.420785	6.99604e-05
SERPINB9	0.420026	0.0352327
CD58	0.418008	0.000377313
PFKFB3	0.413965	0.00359703
TOP1	0.40918	5.80196e-05
METRNL	0.40891	1.95542e-05
CLEC2B	0.40736	0.000597696
FAM49A	0.40708	0.0083699
SAT1	0.40509	1.81861e-22
MIDN	0.404359	4.40189e-05
P2RX1	0.403989	0.00082435
MTSS1	0.403206	0.0268033
SAMSN1	0.401634	0.0156583
HSP90B1	0.399338	0.00194749
TUBA1A	0.399079	1.76006e-06
STK17B	0.394908	6.38899e-12
JUNB	0.387408	7.64844e-18
SMIM25	0.386442	0.00870704
CDKN1A	0.377953	0.0202016
FAM102B	0.377612	0.000600554
RNF149	0.375032	4.93369e-09
LINC01578	0.372764	1.9377e-07
SERPINA1	0.370681	2.26346e-08
CEBPB	0.37014	1.1168e-11
SRGN	0.369806	9.01669e-18
LILRA5	0.367691	0.0029437
KLF3	0.357812	0.000234672
ITGAX	0.355543	8.19011e-06
ANXA5	0.350558	7.86331e-11
CMTM6	0.347542	0.000218621
IFNGR2	0.344339	9.78698e-07
SIPA1L1	0.343127	0.00309809
MT-ND4L	0.336142	4.81673e-15
YWHAE	0.335112	0.02709
ELF1	0.334464	0.00558666
AKIRIN2	0.333164	0.0329303
REL	0.332076	0.0130078
CRIP1	0.331764	3.91215e-07
IRF1	0.329221	0.000813591
PACSIN2	0.326563	0.0051671
MAP1LC3B	0.326356	0.0275759
DUSP6	0.324924	3.65694e-05
YBX1	0.324013	5.70959e-09
TMEM176B	0.324002	9.24144e-07
AFF4	0.323709	0.0225212
JUND	0.322754	4.539e-10
VAPA	0.319798	0.0348034
EML4	0.316589	0.00038783
PSME2	0.312598	7.68596e-07
CSNK1A1	0.310305	0.00546364
CDKN2D	0.310239	0.025914
NFAT5	0.309591	1.36753e-06
CD300E	0.308254	0.0224113
CD74	0.308121	5.91746e-07
PTP4A2	0.306651	6.74921e-07
SET	0.29438	0.00217019
BLOC1S6	0.290025	0.0286156
CD68	0.289122	0.000179305
ACTR3	0.288125	0.00240541
ASAH1	0.285656	3.88711e-05
NDUFB2	0.28454	0.00266312
RAB22A	0.280485	0.0407698
PTPRC	0.277663	2.35609e-07
SHTN1	0.274798	0.00553047
AIF1	0.271393	4.30411e-05
PLEK	0.271389	0.00160826
MALAT1	0.267181	1.89354e-09
PSAP	0.261458	1.93475e-09
RBM39	0.230069	0.0114496
MT-ND5	0.229891	0.00696599
MT-ND2	0.223338	5.20037e-10
B2M	0.221984	0.00990567
IFI30	0.221345	0.011285
LCP1	0.218907	9.68539e-05
CDC42	0.209403	0.0176599
HLA-C	0.203336	2.67563e-06

### Sheet: Table S9B
Table S9B: GO biological processed enriched in genes upregulated in doublet origin monocytes in Dengue
Term	Adjusted P-value	Genes
Peptide Antigen Assembly With MHC Protein Complex (GO:0002501)	4.90537e-08	PDIA3;HLA-DMA;HLA-DRA;CALR;HLA-DQA1;HLA-DRB1;HLA-DPA1
Antigen Processing And Presentation Of Exogenous Peptide Antigen Via MHC Class II (GO:0019886)	4.82525e-07	HLA-DMA;CTSL;HLA-DRA;IFI30;HLA-DQA1;HLA-DRB1;HLA-DPA1
Antigen Processing And Presentation Of Peptide Antigen Via MHC Class II (GO:0002495)	5.71919e-07	HLA-DMA;CTSL;HLA-DRA;IFI30;HLA-DQA1;HLA-DRB1;HLA-DPA1
Antigen Processing And Presentation Of Exogenous Peptide Antigen (GO:0002478)	9.35119e-07	HLA-DMA;CTSL;HLA-DRA;IFI30;HLA-DQA1;HLA-DRB1;HLA-DPA1
Positive Regulation Of Cytokine Production (GO:0001819)	5.04121e-06	EGR1;AKIRIN2;CD74;CEBPB;HIF1A;AIF1;RGCC;PTPRC;TRAF3;IL1B;IRF1;NLRP3;LCP1;CD58;HLA-DPA1
MHC Class II Protein Complex Assembly (GO:0002399)	8.80545e-06	HLA-DMA;HLA-DRA;HLA-DQA1;HLA-DRB1;HLA-DPA1
Peptide Antigen Assembly With MHC Class II Protein Complex (GO:0002503)	8.80545e-06	HLA-DMA;HLA-DRA;HLA-DQA1;HLA-DRB1;HLA-DPA1
Immunoglobulin Mediated Immune Response (GO:0016064)	1.40391e-05	CD74;HLA-DMA;HLA-DRA;HLA-DQA1;HLA-DRB1;HLA-DPA1
Positive Regulation Of Fat Cell Differentiation (GO:0045600)	1.40391e-05	ZFP36;CEBPB;ID2;SYAP1;PIM1;LCP1;METRNL
Positive Regulation Of T Cell Activation (GO:0050870)	1.5805e-05	HLA-DMA;PTPRC;IL1B;HLA-DRA;B2M;AIF1;HLA-DQA1;HLA-DRB1;HLA-DPA1
Immunoglobulin Production Involved In Immunoglobulin-Mediated Immune Response (GO:0002381)	3.15898e-05	HLA-DMA;HLA-DRA;HLA-DQA1;HLA-DRB1;HLA-DPA1
Regulation Of Apoptotic Process (GO:0042981)	3.46513e-05	PLK3;EGR1;CD74;HSPA5;BCL2A1;ANXA5;PLAUR;SERPINB9;DUSP6;HSP90B1;SOCS3;LGALS2;BCL6;STK17B;PIM1;CTNNB1;PIM3;CALR;SGK1;MCL1
Positive Regulation Of DNA-templated Transcription (GO:0045893)	4.79231e-05	NFAT5;CEBPB;DDX21;YBX1;HIF1A;NFIL3;NAMPT;NLRP3;IER5;JUNB;KLF10;ACTR3;EGR1;AKIRIN2;CD74;JUND;NFKBIA;NR4A1;ELF1;RGCC;MAFB;ID2;IL1B;IRF1;REL;CTNNB1;HLA-DRB1
Positive Regulation Of Leukocyte Cell-Cell Adhesion (GO:1903039)	9.29351e-05	NFAT5;HLA-DMA;HLA-DRA;HLA-DQA1;HLA-DRB1;HLA-DPA1
Positive Regulation Of Chemokine Production (GO:0032722)	0.000267068	CD74;EGR1;IL1B;LCP1;AIF1;HIF1A
Negative Regulation Of Apoptotic Process (GO:0043066)	0.000296192	CDKN2D;PLK3;CD74;SET;HSPA5;BCL2A1;ANXA5;PLAUR;SERPINB9;HSP90B1;SOCS3;PIM1;CTNNB1;PIM3;MCL1
Cellular Response To Cytokine Stimulus (GO:0071345)	0.000298805	NFKBIA;EGR1;NFAT5;ZFP36;ASAH1;DUSP1;IL1B;IRF1;CD58;HIF1A;AIF1;HLA-DPA1
Regulation Of Cell Population Proliferation (GO:0042127)	0.000342188	KLF10;CDKN2D;CDKN1A;JUND;AIF1;RGCC;BCL6;FTH1;ID2;IL1B;IRF1;NAMPT;ITGAX;CTNNB1;CALR;TIMP1;SGK1;IER5;JUNB
Negative Regulation Of Programmed Cell Death (GO:0043069)	0.000439274	PLK3;CD74;HSPA5;BCL2A1;ANXA5;PLAUR;SERPINB9;HSP90B1;SOCS3;PIM1;CTNNB1;PIM3;MCL1
Positive Regulation Of Transcription By RNA Polymerase II (GO:0045944)	0.00045181	KLF10;ACTR3;EGR1;AKIRIN2;NFAT5;CEBPB;JUND;DDX21;YBX1;HIF1A;NFKBIA;NR4A1;ELF1;RGCC;IRF1;NAMPT;REL;NLRP3;CTNNB1;IER5;JUNB
Regulation Of T Cell Activation (GO:0050863)	0.000483627	HLA-DMA;HLA-DRA;B2M;HLA-DQA1;HLA-DRB1;HLA-DPA1
Regulation Of T-helper Cell Differentiation (GO:0045622)	0.000553682	HLA-DRA;JUNB;HLA-DRB1
Antigen Processing And Presentation Of Peptide Antigen Via MHC Class I (GO:0002474)	0.000553682	PDIA3;CALR;IFI30;B2M
Regulation Of Chemokine Production (GO:0032642)	0.000818521	CD74;EGR1;LCP1;AIF1;HIF1A
Positive Regulation Of Response To External Stimulus (GO:0032103)	0.00128184	NFKBIA;AKIRIN2;LGALS2;IL1B;NFKBIZ;NLRP3;LCP1;AIF1
Positive Regulation Of Lymphocyte Activation (GO:0051251)	0.00149235	HLA-DMA;HLA-DRA;HLA-DQA1;HLA-DRB1;HLA-DPA1
Regulation Of Transcription By RNA Polymerase II (GO:0006357)	0.00149937	NFAT5;CEBPB;DDX21;YBX1;HIF1A;ZFP36;NFIL3;NAMPT;NLRP3;IER5;JUNB;HES4;KLF10;ACTR3;PLK3;EGR1;AKIRIN2;JUND;IRF2BP2;KLF3;NFKBIA;NR4A1;ELF1;RGCC;MAFB;BCL6;ID2;IRF1;BHLHE40;REL;CTNNB1;CALR
Regulation Of Macromolecule Metabolic Process (GO:0060255)	0.00149937	PTPRC;NFKBIZ;YBX1;UTY;HIF1A;AFF4;CRIP1;AIF1
Positive Regulation Of Immune Response (GO:0050778)	0.00149937	AKIRIN2;CD74;PTPRC;NLRP3;HLA-DRA;HLA-DRB1
Regulation Of Gene Expression (GO:0010468)	0.00149937	EGR1;CD74;CEBPB;YBX1;HIF1A;AFF4;CRIP1;AIF1;RGCC;MAFB;PTPRC;BCL6;NFIL3;TRAF3;ID2;IL1B;BHLHE40;NFKBIZ;REL;ITGAX;CALR;UTY
Positive Regulation Of Actin Filament Bundle Assembly (GO:0032233)	0.00187174	CDC42;RGCC;PLEK;RHOC;MTSS1
Positive Regulation Of Defense Response (GO:0031349)	0.00188639	NFKBIA;AKIRIN2;LGALS2;IL1B;NFKBIZ;NLRP3;LCP1
Regulation Of Inflammatory Response (GO:0050727)	0.00363804	NFKBIA;LGALS2;BCL6;IL1B;NFKBIZ;NLRP3;LCP1;METRNL;VAMP3
Negative Regulation Of Cell Population Proliferation (GO:0008285)	0.00555227	KLF10;CDKN2D;CDKN1A;RGCC;FTH1;IL1B;IRF1;CTNNB1;B2M;AIF1;MTSS1
Positive Regulation Of Inflammatory Response (GO:0050729)	0.00555227	NFKBIA;LGALS2;IL1B;NFKBIZ;NLRP3;LCP1
Cellular Response To Type II Interferon (GO:0071346)	0.00560973	IFNGR2;IRF1;CD58;AIF1;HLA-DPA1
Regulation Of G1/S Transition Of Mitotic Cell Cycle (GO:2000045)	0.00581685	CDKN2D;CDKN1A;RGCC;ID2;PSME2;AIF1
Regulation Of T Cell Mediated Cytotoxicity (GO:0001914)	0.00581685	PTPRC;HLA-C;HLA-DRA;HLA-DRB1
Positive Regulation Of Immune Effector Process (GO:0002699)	0.00631833	PTPRC;IL1B;HLA-DRA;HLA-DRB1
Negative Regulation Of Cellular Process (GO:0048523)	0.00717577	KLF10;CDKN2D;CDKN1A;DUSP1;NR4A1;RGCC;BCL6;FTH1;IL1B;IRF1;CTNNB1;APOBEC3A;VAMP3
Positive Regulation Of Cell Migration (GO:0030335)	0.00753391	CDC42;SHTN1;PTPRC;HSPA5;IL1B;ITGAX;RHOC;HIF1A;AIF1
Positive Regulation Of Lymphocyte Proliferation (GO:0050671)	0.00826581	CD74;FCGR3A;PTPRC;IL1B;HLA-DPA1
Regulation Of Fat Cell Differentiation (GO:0045598)	0.00853695	ZFP36;CEBPB;ID2;SYAP1;LCP1
Positive Regulation Of Regulatory T Cell Differentiation (GO:0045591)	0.00853695	BCL6;HLA-DRA;HLA-DRB1
Positive Regulation Of Transcription From RNA Polymerase II Promoter In Response To Stress (GO:0036003)	0.00853695	CEBPB;HSPA5;HIF1A
Positive Regulation Of Interleukin-6 Production (GO:0032755)	0.00853695	AKIRIN2;CD74;IL1B;LCP1;AIF1
Positive Regulation Of Cell Differentiation (GO:0045597)	0.00853695	ZFP36;BLOC1S6;CEBPB;RGCC;ID2;IL1B;SYAP1;CTNNB1;LCP1
Regulation Of Immune Response (GO:0050776)	0.00853695	FCGR3A;BCL6;IRF1;HLA-DRA;HLA-DRB1
Regulation Of T Cell Proliferation (GO:0042129)	0.00853695	CEBPB;PTPRC;IL1B;HLA-DRB1;HLA-DPA1
Positive Regulation Of T Cell Mediated Immunity (GO:0002711)	0.00889742	IL1B;HLA-C;HLA-DRA;HLA-DRB1
Regulation Of Adaptive Immune Response (GO:0002819)	0.0091757	AKIRIN2;IRF1;SAMSN1
Response To Cytokine (GO:0034097)	0.0100547	NFAT5;CD74;IL1B;REL;TIMP1;MCL1
Regulation Of I-kappaB kinase/NF-kappaB Signaling (GO:0043122)	0.0100547	CD74;VAPA;TRAF3;IL1B;REL;DDX21;RHOC;HLA-DRB1
Regulation Of Fibroblast Proliferation (GO:0048145)	0.0107079	CD74;CDKN1A;FTH1;CTNNB1
Regulation Of Cell Cycle (GO:0051726)	0.010992	YWHAE;NR4A1;CDKN1A;JUND;PTPRC;IRF1;PIM3;CALR;JUNB
Negative Regulation Of Phosphate Metabolic Process (GO:0045936)	0.0113459	CDKN2D;CDKN1A;PLEK
Negative Regulation Of Reproductive Process (GO:2000242)	0.0113459	DUSP1;CALR;TIMP1
Regulation Of Mitotic Cell Cycle Phase Transition (GO:1901990)	0.0120537	CDKN2D;CDKN1A;RGCC;ID2;PSME2
Antigen Processing And Presentation Of Endogenous Peptide Antigen (GO:0002483)	0.012719	HLA-C;HLA-DRA;HLA-DRB1
Regulation Of Hormone Biosynthetic Process (GO:0046885)	0.012922	EGR1;HIF1A
Regulation Of Type 2 Immune Response (GO:0002828)	0.012922	CD74;NLRP3
Glycolipid Transport (GO:0046836)	0.012922	NPC2;PSAP
Negative Regulation Of Erythrocyte Differentiation (GO:0045647)	0.012922	ZFP36;MAFB
Negative Regulation Of Trophoblast Cell Migration (GO:1901164)	0.012922	CALR;TIMP1
Positive Regulation Of CD4-positive, CD25-positive, Alpha-Beta Regulatory T Cell Differentiation (GO:0032831)	0.012922	HLA-DRA;HLA-DRB1
Regulation Of Interleukin-4 Production (GO:0032673)	0.0149769	CEBPB;NLRP3;HLA-DRB1
Regulation Of Lipid Metabolic Process (GO:0019216)	0.015977	NPC2;IL1B;ID2;PSAP
T Cell Receptor Signaling Pathway (GO:0050852)	0.0162192	PTPRC;NFKBIZ;LCP2;HLA-DRB1;HLA-DPA1
Regulation Of Oxidative Stress-Induced Neuron Intrinsic Apoptotic Signaling Pathway (GO:1903376)	0.0171751	HIF1A;MCL1
Regulation Of Prostaglandin Biosynthetic Process (GO:0031392)	0.0171751	CD74;IL1B
Locomotor Rhythm (GO:0045475)	0.0171751	EGR1;ID2
Positive Regulation Of Hormone Metabolic Process (GO:0032352)	0.0171751	EGR1;HIF1A
Positive Regulation Of Unsaturated Fatty Acid Biosynthetic Process (GO:2001280)	0.0171751	CD74;IL1B
Regulation Of MAPK Cascade (GO:0043408)	0.0174511	CD74;DUSP2;PTPRC;DUSP1;IL1B;HLA-DRB1;DUSP6
Negative Regulation Of DNA-binding Transcription Factor Activity (GO:0043433)	0.0178621	NFKBIA;TRAF3;ID2;BHLHE40;PIM1;NLRP3
Regulation Of Actin Filament Bundle Assembly (GO:0032231)	0.0185008	CDC42;PLEK;MTSS1
Positive Regulation Of Nucleic Acid-Templated Transcription (GO:1903508)	0.0185008	EGR1;CD74;ELF1;CEBPB;MAFB;NFIL3;ID2;IL1B;IRF1;CTNNB1;HIF1A;HLA-DRB1
Positive Regulation Of Apoptotic Process (GO:0043065)	0.0185008	LGALS2;BCL6;BCL2A1;CTSL;STK17B;CTNNB1;DUSP6;MCL1
Cellular Response To Organic Cyclic Compound (GO:0071407)	0.0186951	EGR1;GNG2;INSIG1;IL1B;CTNNB1;HSP90B1
Positive Regulation Of Cell Population Proliferation (GO:0008284)	0.0186951	CD74;CDKN1A;PTPRC;ID2;IL1B;NAMPT;PIM1;ITGAX;CALR;TIMP1;AIF1
Positive Regulation Of Kinase Activity (GO:0033674)	0.0203113	CD74;CDKN1A;PTPRC;LCP2;HLA-DRB1
Intrinsic Apoptotic Signaling Pathway (GO:0097193)	0.0203113	CDKN1A;CEBPB;BCL2A1;CRIP1;MCL1
Negative Regulation Of MAPK Cascade (GO:0043409)	0.0203113	DUSP2;PTPRC;DUSP1;IL1B;DUSP6
Natural Killer Cell Differentiation (GO:0001779)	0.0203113	PTPRC;NFIL3
Positive Regulation Of CD4-positive, Alpha-Beta T Cell Differentiation (GO:0043372)	0.0203113	HLA-DRA;HLA-DRB1
Regulation Of CD4-positive, Alpha-Beta T Cell Activation (GO:2000514)	0.0203113	HLA-DRA;HLA-DRB1
Regulation Of Protein Modification By Small Protein Conjugation Or Removal (GO:1903320)	0.0224352	EGR1;CTNNB1;HIF1A
Integrated Stress Response Signaling (GO:0140467)	0.0224352	CEBPB;MAFB;JUNB
Positive Regulation Of T Cell Proliferation (GO:0042102)	0.0239763	PTPRC;IL1B;AIF1;HLA-DPA1
Negative Regulation Of Peptidyl-Tyrosine Phosphorylation (GO:0050732)	0.0239763	SOCS3;PTPRC;SAMSN1
Phagocytosis, Engulfment (GO:0006911)	0.0239763	CDC42;MARCO;AIF1
Positive Regulation Of Protein Modification Process (GO:0031401)	0.0243972	EGR1;MARCO;CD74;CDKN1A;IL1B;PLAUR;HLA-DRB1
Endosome To Melanosome Transport (GO:0035646)	0.0243972	CD63;BLOC1S6
Endosome To Pigment Granule Transport (GO:0043485)	0.0243972	CD63;BLOC1S6
Positive Regulation Of Memory T Cell Differentiation (GO:0043382)	0.0243972	HLA-DRA;HLA-DRB1
Regulation Of Neurogenesis (GO:0050767)	0.024843	IL1B;BHLHE40;CTNNB1;B2M
Regulation Of Cytokine Production (GO:0001817)	0.024843	SRGN;RGCC;PTPRC;BCL6;TRAF3;HLA-DRB1
Positive Regulation Of Macromolecule Metabolic Process (GO:0010604)	0.0252361	NFKBIA;EGR1;CD74;RGCC;ID2;IL1B;ITGAX;HIF1A;VAMP3
Regulation Of Interleukin-6 Production (GO:0032675)	0.0252361	AKIRIN2;CD74;IL1B;LCP1;AIF1
Regulation Of Endopeptidase Activity (GO:0052548)	0.0268607	SERPINA1;PSME2;SERPINB9;TIMP1
Regulation Of DNA-templated Transcription (GO:0006355)	0.0277149	NFAT5;CEBPB;SET;YBX1;HIF1A;NFIL3;JUNB;HES4;KLF10;EGR1;CD74;JUND;IRF2BP2;KLF3;NR4A1;ELF1;MAFB;BCL6;ID2;IL1B;IRF1;BHLHE40;REL;CTNNB1;CALR;HLA-DRB1
Actin Filament Bundle Assembly (GO:0051017)	0.0277149	LCP1;AIF1;HSP90B1
Positive Regulation Of T Cell Mediated Cytotoxicity (GO:0001916)	0.0277149	HLA-C;HLA-DRA;HLA-DRB1
Regulation Of Memory T Cell Differentiation (GO:0043380)	0.0277149	HLA-DRA;HLA-DRB1
Type II Interferon-Mediated Signaling Pathway (GO:0060333)	0.0277149	IFNGR2;IRF1
Positive Regulation Of Monocyte Differentiation (GO:0045657)	0.0277149	CD74;HLA-DRB1
Positive Regulation Of Vascular Endothelial Growth Factor Receptor Signaling Pathway (GO:0030949)	0.0277149	IL1B;HIF1A
Cellular Response To Tumor Necrosis Factor (GO:0071356)	0.0279456	NFKBIA;ZFP36;ASAH1;TRAF3;CD58
Positive Regulation Of I-kappaB kinase/NF-kappaB Signaling (GO:0043123)	0.0280177	CD74;VAPA;REL;DDX21;RHOC;HLA-DRB1
Negative Regulation Of Mitotic Cell Cycle (GO:0045930)	0.0286097	RGCC;BCL6;CTNNB1
Regulation Of Cell Cycle G1/S Phase Transition (GO:1902806)	0.0313037	CDKN2D;CDKN1A;ID2;PSME2
Positive Regulation Of Programmed Cell Death (GO:0043068)	0.0325853	LGALS2;BCL6;BCL2A1;STK17B;CTNNB1;DUSP6;MCL1
Positive Regulation Of Transcription From RNA Polymerase II Promoter In Response To Endoplasmic Reticulum Stress (GO:1990440)	0.0325853	CEBPB;HSPA5
Regulation Of Erythrocyte Differentiation (GO:0045646)	0.0325853	ZFP36;MAFB;HIF1A
Cellular Response To Nutrient Levels (GO:0031669)	0.0366144	KLF10;MAP1LC3B;LCP1;CD68
Positive Regulation Of Endocytosis (GO:0045807)	0.0377044	CDC42;IL1B;CALR;B2M
Maintenance Of Protein Localization In Endoplasmic Reticulum (GO:0035437)	0.0377044	HSPA5;INSIG1
Regulation Of CD4-positive, Alpha-Beta T Cell Differentiation (GO:0043370)	0.0377044	HLA-DRA;HLA-DRB1
Regulation Of T-helper 17 Cell Differentiation (GO:2000319)	0.0377044	NFKBIZ;JUNB
Response To Type II Interferon (GO:0034341)	0.0384656	CD74;CD58;AIF1;HLA-DPA1
Regulation Of Interleukin-8 Production (GO:0032677)	0.0399019	CD74;PTPRC;IL1B;CD58
Positive Regulation Of Myeloid Leukocyte Differentiation (GO:0002763)	0.0409017	CD74;ID2;HLA-DRB1
Antigen Receptor-Mediated Signaling Pathway (GO:0050851)	0.0409017	PTPRC;NFKBIZ;LCP2;HLA-DRB1;HLA-DPA1
Cellular Response To Oxygen-Containing Compound (GO:1901701)	0.0409017	EGR1;ZFP36;GNG2;INSIG1;IL1B;NLRP3;LCP1;CD68;HSP90B1
Regulation Of NIK/NF-kappaB Signaling (GO:1901222)	0.0409017	NFKBIA;NFAT5;IL1B;NLRP3
Response To Iron Ion (GO:0010039)	0.0409017	B2M;HIF1A
Positive Regulation By Symbiont Of Entry Into Host (GO:0075294)	0.0409017	CD74;HLA-DRB1
Positive Regulation Of CD4-positive, Alpha-Beta T Cell Activation (GO:2000516)	0.0409017	HLA-DRA;HLA-DRB1
Positive Regulation Of T-helper Cell Differentiation (GO:0045624)	0.0409017	NFKBIZ;NLRP3
Positive Regulation Of Protein Export From Nucleus (GO:0046827)	0.0409017	YWHAE;IL1B
Positive Regulation Of Viral Entry Into Host Cell (GO:0046598)	0.0409017	CD74;HLA-DRB1
Protein Localization To Organelle (GO:0033365)	0.0420766	YWHAE;VAPA;PACSIN2;CALR;YBX1
Negative Regulation Of Gene Expression (GO:0010629)	0.0424474	SRGN;ZFP36;RGCC;ID2;REL;CALR;YBX1;HIF1A
Substantia Nigra Development (GO:0021762)	0.0431544	YWHAE;CDC42;HSPA5
Negative Regulation Of DNA-templated Transcription (GO:0045892)	0.0448235	KLF10;PLK3;CEBPB;SET;JUND;IRF2BP2;HIF1A;ZFP36;MAFB;BCL6;NFIL3;ID2;IRF1;BHLHE40;CTNNB1;CALR
Positive Regulation Of Stress Fiber Assembly (GO:0051496)	0.045012	CDC42;RGCC;RHOC
Regulation Of Immune Effector Process (GO:0002697)	0.045012	HLA-DRA;HLA-DRB1
Regulation Of Trophoblast Cell Migration (GO:1901163)	0.045012	CALR;TIMP1
Substrate-Dependent Cell Migration (GO:0006929)	0.045012	SHTN1;PTPRC
Positive Regulation Of Brown Fat Cell Differentiation (GO:0090336)	0.045012	PIM1;METRNL
Regulation Of Angiogenesis (GO:0045765)	0.04736	RGCC;IL1B;ITGAX;CTNNB1;GLUL;HIF1A
Natural Killer Cell Activation (GO:0030101)	0.0494249	FCGR3A;PTPRC;NFIL3
Positive Regulation Of Protein Kinase Activity (GO:0045860)	0.0494249	EGR1;CDKN1A;PTPRC;SYAP1;LCP2
